# Cell-of-origin epigenome underlies SS18::SSX-mediated transformation

**DOI:** 10.1101/2024.05.15.594021

**Authors:** Lesley A. Hill, R. Wilder Scott, Lauren Martin, Martin Arostegui, George Davenport, Marcos Vemon, Jakob Hofvander, Xue Qi Wang, Jinxiu Li, Torsten O. Nielsen, Kevin B. Jones, Martin Hirst, T. Michael Underhill

## Abstract

Synovial sarcoma is an aggressive soft-tissue malignancy that is characterized by a pathognomonic t(X;18)(p11.2;q11.2) translocation, which produces the fusion oncogene named *SS18::SSX*. Despite recent advancements in our understanding of synovial sarcoma biology, the cell-of-origin remains undefined. A mesenchymal stromal cell (MSC) specific CreERT2 line was employed to express *SS18::SSX* in fibroblasts and related cell types, resulting in 100% penetrant synovial sarcoma development in mice, with a median latency period of 16.2 ± 2.5 weeks. Murine tumours exhibited high concordance with human synovial sarcoma sub-types at the histological and molecular levels^1^. Genetic refinement of the cell-of-origin revealed that synovial sarcomas derive from a rare *Hic1*^+^ *Pdgfra*^+^ *Lgr5*^+^ fibroblastic population. Furthermore, longitudinal multi-omic profiling along the transformation continuum revealed the step-wise acquisition of a transformed phenotype initiated by the loss of a mature fibroblastic profile and subsequently, the gradual unmasking of an epigenetically embedded embryonic MSC program. Adult and embryonic MSCs exhibited overlapping H2AK119ub and H3K4me3/H3K27me3 (bivalent) histone marks, while SS18::SSX-mediated transformation culminated in the widespread loss of H3K27me3 at these genes and their consequent transcription. Collectively, these studies define a rare MSC context, conducive for SS18::SSX-mediated transformation, and demonstrate that SS tumorigenesis involves the induction and maintenance of an embryonic-like MSC phenotype.
