## Supplementary Table 9 for "Cell-of-origin epigenome underlies SS18::SSX-mediated transformation"

### Sheet: xenium_ssm2_stifle_markers_0pt5
	p_val	avg_log2FC	pct.1	pct.2	p_val_adj	cluster	gene	Annotation
Kctd12	0	0.9696	0.475	0.322	0	0	Kctd12	Mp1
Ngfr	0	0.67472	0.471	0.333	0	0	Ngfr
Cbln4	0	0.961505	0.297	0.166	0	0	Cbln4
Lgr5	0	0.512673	0.566	0.446	0	0	Lgr5
Igf2	0	0.299378	0.798	0.684	0	0	Igf2
Onecut2	0	0.786128	0.285	0.176	0	0	Onecut2
Id2	0	0.356605	0.726	0.629	0	0	Id2
En2	0	0.531371	0.381	0.285	0	0	En2
Msx2	0	0.603464	0.312	0.22	0	0	Msx2
Fgfr1	0	0.551069	0.892	0.809	0	0	Fgfr1
Mdga1	0	0.64341	0.259	0.177	0	0	Mdga1
Lef1	0	0.496049	0.325	0.244	0	0	Lef1
Lgr6	0	0.67596	0.213	0.14	0	0	Lgr6
Cbln1	0	0.65214	0.211	0.139	0	0	Cbln1
Cacna2d2	0	0.702955	0.177	0.114	0	0	Cacna2d2
Runx2	4.85121e-291	0.401562	0.425	0.345	1.68822e-288	0	Runx2
Slit1	3.24084e-287	0.772306	0.141	0.088	1.12781e-284	0	Slit1
Tmem255a	5.86728e-287	0.853202	0.117	0.069	2.04181e-284	0	Tmem255a
Grik3	1.3115e-283	0.563533	0.236	0.169	4.56402e-281	0	Grik3
Zic5	5.33043e-242	0.365679	0.41	0.336	1.85499e-239	0	Zic5
Zic2	2.68864e-239	0.271157	0.581	0.507	9.35646e-237	0	Zic2
Fgfr2	3.4929e-225	0.482862	0.258	0.196	1.21553e-222	0	Fgfr2
Sdk2	1.4377e-220	0.319323	0.469	0.398	5.00321e-218	0	Sdk2
Ephb3	1.97391e-218	0.368792	0.39	0.322	6.86921e-216	0	Ephb3
Hes1	8.88599e-216	0.273609	0.594	0.533	3.09233e-213	0	Hes1
Bmp7	2.91177e-212	0.289892	0.513	0.444	1.01329e-209	0	Bmp7
Gbx2	1.08423e-209	0.400362	0.335	0.27	3.7731e-207	0	Gbx2
Bcor	1.82081e-195	0.308778	0.464	0.399	6.33642e-193	0	Bcor
Epha4	5.39332e-190	0.297998	0.482	0.418	1.87688e-187	0	Epha4
Tox	1.42349e-182	0.387176	0.297	0.237	4.95373e-180	0	Tox
Slit2	8.16372e-175	0.331234	0.393	0.332	2.84097e-172	0	Slit2
Tfap2c	1.25943e-174	0.401247	0.286	0.229	4.38282e-172	0	Tfap2c
Sema5b	7.177e-170	0.525714	0.161	0.115	2.4976e-167	0	Sema5b
Meis2	4.71853e-162	0.317418	0.377	0.318	1.64205e-159	0	Meis2
Bcl11b	1.88867e-153	0.423002	0.226	0.176	6.57258e-151	0	Bcl11b
Gad1	3.0419e-148	0.509803	0.144	0.104	1.05858e-145	0	Gad1
Prox1	4.14886e-134	0.384164	0.218	0.171	1.4438e-131	0	Prox1
Pax3	2.6297e-119	0.292824	0.358	0.308	9.15136e-117	0	Pax3
Nrn1	2.48215e-118	0.374728	0.206	0.163	8.63788e-116	0	Nrn1
Nrp2	6.68977e-110	0.256256	0.399	0.351	2.32804e-107	0	Nrp2
Pax7	2.09698e-105	0.506304	0.103	0.073	7.2975e-103	0	Pax7
Tcf21	1.78146e-101	0.502777	0.148	0.115	6.19949e-99	0	Tcf21
Runx3	3.01528e-94	0.388406	0.155	0.121	1.04932e-91	0	Runx3
Rcor2	1.50788e-79	0.390341	0.135	0.106	5.24743e-77	0	Rcor2
Cyp1b1	3.24987e-79	0.267846	0.322	0.283	1.13096e-76	0	Cyp1b1
Npnt	2.13297e-75	0.375467	0.143	0.114	7.42274e-73	0	Npnt
Rmst	3.02333e-64	0.351295	0.128	0.102	1.05212e-61	0	Rmst
Adamtsl1	2.3599e-56	0.256329	0.217	0.187	8.21244e-54	0	Adamtsl1
Rspo3	6.21213e-56	0.27595	0.192	0.163	2.16182e-53	0	Rspo3
Cdh4	1.03526e-55	0.253859	0.226	0.196	3.6027e-53	0	Cdh4
Hapln1	1.70781e-55	0.296877	0.158	0.131	5.94319e-53	0	Hapln1
Wnt4	3.51069e-52	0.267975	0.18	0.153	1.22172e-49	0	Wnt4
2010300C02Rik	8.06266e-50	0.25891	0.187	0.16	2.8058e-47	0	2010300C02Rik
Gli2	1.34928e-42	0.286379	0.137	0.115	4.6955e-40	0	Gli2
Nkd2	0	2.72095	1	0.343	0	1	Nkd2	Mp2
Dcn	0	0.383487	0.711	0.586	0	1	Dcn
Eya1	1.42351e-299	0.565538	0.302	0.218	4.95381e-297	1	Eya1
Aldh1a2	1.25984e-196	0.264591	0.605	0.528	4.38425e-194	1	Aldh1a2
Sema3d	3.66299e-173	0.448987	0.242	0.181	1.27472e-170	1	Sema3d
Runx21	1.32262e-165	0.306953	0.422	0.35	4.60272e-163	1	Runx2
Penk	2.3029e-155	0.375082	0.311	0.247	8.01408e-153	1	Penk
Foxp2	7.66545e-155	0.34709	0.373	0.307	2.66758e-152	1	Foxp2
Col6a1	1.99773e-152	0.279952	0.597	0.538	6.95211e-150	1	Col6a1
Barx2	1.16082e-151	0.421887	0.265	0.206	4.03964e-149	1	Barx2
Pthlh	5.45133e-134	0.469813	0.216	0.165	1.89706e-131	1	Pthlh
Cd44	2.25784e-100	0.422453	0.227	0.182	7.85727e-98	1	Cd44
Galnt14	4.33824e-93	0.364885	0.22	0.176	1.50971e-90	1	Galnt14
Sema3a	8.20449e-63	0.387469	0.145	0.115	2.85516e-60	1	Sema3a
Adamtsl11	1.24254e-59	0.280459	0.223	0.187	4.32405e-57	1	Adamtsl1
Sox2	3.63689e-45	0.269344	0.172	0.144	1.26564e-42	1	Sox2
Clmn	1.31883e-37	0.256617	0.159	0.134	4.58952e-35	1	Clmn
Tcf211	5.26676e-36	0.260473	0.141	0.118	1.83283e-33	1	Tcf21
Dcn1	0	1.59602	0.983	0.57	0	2	Dcn	Mp3
Epcam	0	1.43694	0.367	0.173	0	2	Epcam
Barx21	0	0.867779	0.334	0.203	0	2	Barx2
Penk1	0	0.673533	0.36	0.246	0	2	Penk
Eya11	0	0.717861	0.333	0.22	0	2	Eya1
Galnt141	0	0.836381	0.286	0.173	0	2	Galnt14
Col1a1	0	0.274216	0.999	0.983	0	2	Col1a1
Col6a11	6.27909e-297	0.453973	0.646	0.537	2.18512e-294	2	Col6a1
Cd441	7.58215e-215	0.611421	0.266	0.181	2.63859e-212	2	Cd44
Erbb3	2.10653e-179	0.668273	0.191	0.124	7.33072e-177	2	Erbb3
Cdh13	2.21979e-126	0.28109	0.466	0.388	7.72488e-124	2	Cdh13
Pax9	1.52805e-114	0.51831	0.206	0.149	5.3176e-112	2	Pax9
Sox21	1.94532e-114	0.47537	0.2	0.143	6.7697e-112	2	Sox2
Pthlh1	6.18013e-113	0.53087	0.225	0.167	2.15068e-110	2	Pthlh
Gli1	8.10996e-104	0.384459	0.304	0.24	2.82227e-101	2	Gli1
Igfbp4	1.43049e-83	0.420764	0.501	0.458	4.9781e-81	2	Igfbp4
Wnt41	1.48923e-68	0.402224	0.199	0.154	5.18251e-66	2	Wnt4
Clmn1	1.10881e-59	0.393813	0.173	0.134	3.85866e-57	2	Clmn
Muc1	2.82599e-43	0.435779	0.106	0.079	9.83446e-41	2	Muc1
2010300C02Rik1	1.95862e-31	0.254327	0.193	0.163	6.816e-29	2	2010300C02Rik
Tet1	4.88183e-25	0.308432	0.114	0.093	1.69888e-22	2	Tet1
Lyz2	0	4.50646	0.948	0.125	0	3	Lyz2	IC
Laptm5	0	4.68589	0.512	0.034	0	3	Laptm5
Cd68	0	3.94582	0.396	0.042	0	3	Cd68
Cd53	0	4.3894	0.342	0.023	0	3	Cd53
Trem2	0	4.76682	0.221	0.011	0	3	Trem2
Kctd121	0	0.820636	0.528	0.333	0	3	Kctd12
Adgre1	0	4.50506	0.189	0.01	0	3	Adgre1
Ccl8	0	4.49605	0.174	0.011	0	3	Ccl8
Spi1	0	3.95567	0.142	0.011	0	3	Spi1
Cd93	0	1.98925	0.163	0.037	0	3	Cd93
Cd300c2	0	4.09586	0.134	0.01	0	3	Cd300c2
Arhgap25	0	3.33934	0.101	0.011	0	3	Arhgap25
Igfbp41	4.62813e-112	0.313291	0.521	0.457	1.61059e-109	3	Igfbp4
Thy1	2.4292e-73	0.618158	0.117	0.081	8.45362e-71	3	Thy1
Runx31	3.88983e-70	0.534562	0.164	0.124	1.35366e-67	3	Runx3
Cd442	4.03702e-45	0.285179	0.223	0.185	1.40488e-42	3	Cd44
Plekha2	1.18647e-38	0.405128	0.158	0.129	4.12891e-36	3	Plekha2
Dpy19l1	2.74054e-34	0.352632	0.213	0.182	9.53706e-32	3	Dpy19l1
Tet3	5.96705e-19	0.253152	0.229	0.207	2.07653e-16	3	Tet3
Ccn2	0	3.39886	0.999	0.173	0	4	Ccn2	Mp4
En21	0	0.862694	0.47	0.288	0	4	En2
Sema3d1	0	1.13759	0.348	0.176	0	4	Sema3d
Runx22	0	0.638848	0.491	0.348	0	4	Runx2
Fgfr11	0	0.313662	0.87	0.819	0	4	Fgfr1
Kctd122	8.43756e-219	0.445563	0.442	0.34	2.93627e-216	4	Kctd12
Lgr51	4.73123e-170	0.336368	0.55	0.46	1.64647e-167	4	Lgr5
Lef11	3.12202e-123	0.403926	0.324	0.253	1.08646e-120	4	Lef1
2010300C02Rik2	2.52671e-90	0.447748	0.213	0.161	8.79297e-88	4	2010300C02Rik
Msx21	1.5292e-87	0.356875	0.291	0.232	5.32163e-85	4	Msx2
Hapln11	9.66012e-81	0.465108	0.179	0.132	3.36172e-78	4	Hapln1
Npnt1	1.86862e-70	0.462351	0.156	0.116	6.5028e-68	4	Npnt
Nrep	2.67293e-70	0.267404	0.433	0.377	9.30181e-68	4	Nrep
Nrp21	1.32389e-64	0.269475	0.408	0.356	4.60714e-62	4	Nrp2
Muc11	1.27189e-59	0.536406	0.11	0.079	4.42617e-57	4	Muc1
Cacna2d21	1.65182e-59	0.415795	0.16	0.122	5.74835e-57	4	Cacna2d2
Pax71	3.18496e-56	0.50117	0.106	0.076	1.10837e-53	4	Pax7
Bcl11b1	5.15143e-39	0.283708	0.218	0.182	1.7927e-36	4	Bcl11b
Lgr61	1.22673e-38	0.300149	0.183	0.15	4.26901e-36	4	Lgr6
Erbb31	1.42003e-32	0.284036	0.156	0.127	4.94171e-30	4	Erbb3
Clmn2	1.50605e-31	0.312466	0.163	0.135	5.24105e-29	4	Clmn
Fgf9	2.2177e-25	0.275854	0.163	0.138	7.71759e-23	4	Fgf9
Dlk1	0	3.01188	0.999	0.237	0	5	Dlk1	Mp5
Tcf212	0	1.3717	0.273	0.11	0	5	Tcf21
Aldh1a21	0	0.536111	0.676	0.528	0	5	Aldh1a2
Lhx2	0	0.91492	0.338	0.193	0	5	Lhx2
Sdk21	0	0.581132	0.543	0.401	0	5	Sdk2
Cbln41	0	0.867878	0.32	0.179	0	5	Cbln4
Slit21	0	0.63009	0.47	0.333	0	5	Slit2
Id21	0	0.516726	0.769	0.637	0	5	Id2
Tmem255a1	0	1.35553	0.171	0.07	0	5	Tmem255a
Sema3a1	1.11571e-276	0.841049	0.2	0.113	3.88266e-274	5	Sema3a
Rspo31	4.58122e-263	0.736925	0.258	0.162	1.59426e-260	5	Rspo3
Igf1	4.05513e-257	0.441226	0.56	0.444	1.41118e-254	5	Igf1
Cyp1b11	1.62456e-244	0.544415	0.393	0.283	5.65347e-242	5	Cyp1b1
Meis21	1.5592e-231	0.495477	0.432	0.32	5.426e-229	5	Meis2
Foxp21	2.73363e-199	0.467895	0.411	0.309	9.51304e-197	5	Foxp2
Ngfr1	3.5675e-173	0.403686	0.449	0.35	1.24149e-170	5	Ngfr
Bmp71	2.75603e-168	0.359945	0.545	0.45	9.59097e-166	5	Bmp7
Rmst1	2.46123e-167	0.734489	0.166	0.102	8.56509e-165	5	Rmst
Tox1	5.43662e-158	0.507969	0.325	0.241	1.89194e-155	5	Tox
Msx22	5.44899e-142	0.495578	0.309	0.231	1.89625e-139	5	Msx2
Cbln11	8.3167e-142	0.59266	0.214	0.146	2.89421e-139	5	Cbln1
Pdgfra	4.06907e-139	0.292885	0.61	0.526	1.41604e-136	5	Pdgfra
Prph	5.18719e-132	0.454392	0.321	0.244	1.80514e-129	5	Prph
Pax31	2.40493e-120	0.386613	0.39	0.311	8.36917e-118	5	Pax3
Lgr52	1.52278e-112	0.261111	0.547	0.461	5.29928e-110	5	Lgr5
Gbx21	1.99472e-112	0.400729	0.35	0.276	6.94163e-110	5	Gbx2
Cpne8	9.45344e-100	0.401679	0.31	0.243	3.2898e-97	5	Cpne8
Cdh41	1.92008e-98	0.444281	0.26	0.197	6.68187e-96	5	Cdh4
Wnt16	2.11179e-77	0.290252	0.291	0.23	7.34904e-75	5	Wnt16
Nell1	4.96887e-62	0.272014	0.338	0.281	1.72917e-59	5	Nell1
Sema3f	3.77961e-60	0.329681	0.242	0.193	1.31531e-57	5	Sema3f
Tanc1	5.08065e-59	0.316869	0.287	0.235	1.76807e-56	5	Tanc1
Cbx4	1.03151e-54	0.286874	0.307	0.257	3.58967e-52	5	Cbx4
Onecut21	5.06632e-48	0.313518	0.234	0.191	1.76308e-45	5	Onecut2
Tle4	6.13689e-45	0.279768	0.274	0.23	2.13564e-42	5	Tle4
Ebf3	9.69403e-45	0.34696	0.176	0.139	3.37352e-42	5	Ebf3
Tfap2c1	9.67828e-43	0.265713	0.279	0.236	3.36804e-40	5	Tfap2c
Pip5k1b	3.12907e-42	0.36034	0.172	0.136	1.08892e-39	5	Pip5k1b
Nrn11	2.14237e-40	0.293672	0.206	0.168	7.45543e-38	5	Nrn1
Prox11	2.42364e-36	0.26665	0.213	0.177	8.43427e-34	5	Prox1
Thsd7a	6.71479e-35	0.271711	0.217	0.181	2.33675e-32	5	Thsd7a
Mdga11	1.82536e-34	0.267573	0.225	0.189	6.35225e-32	5	Mdga1
Cacna2d22	2.69658e-33	0.309004	0.153	0.123	9.3841e-31	5	Cacna2d2
Gad11	4.1919e-33	0.351088	0.137	0.109	1.45878e-30	5	Gad1
Pcsk5	1.90849e-32	0.360945	0.102	0.078	6.64154e-30	5	Pcsk5
Rcor21	1.9483e-31	0.327689	0.137	0.109	6.7801e-29	5	Rcor2
Grik31	2.08806e-31	0.268084	0.212	0.178	7.26645e-29	5	Grik3
Ror2	1.32115e-21	0.256159	0.15	0.126	4.59759e-19	5	Ror2
Pvalb	0	2.50873	0.998	0.112	0	6	Pvalb	Myo1
Gadd45a	0	1.91341	0.338	0.12	0	6	Gadd45a
Cd24a	0	0.901085	0.849	0.652	0	6	Cd24a
Sox11	0	0.950462	0.332	0.181	0	6	Sox11
Shisa2	0	0.77469	0.402	0.253	0	6	Shisa2
Eya4	0	0.97661	0.287	0.155	0	6	Eya4
Fn1	0	0.652506	0.388	0.257	0	6	Fn1
Mki67	0	1.06889	0.114	0.04	0	6	Mki67
Dcn2	2.60151e-296	0.34492	0.745	0.592	9.05326e-294	6	Dcn
Parm1	1.93544e-233	1.14094	0.109	0.052	6.73532e-231	6	Parm1
Sox22	3.28051e-199	0.667774	0.224	0.142	1.14162e-196	6	Sox2
Bhlhe40	1.07441e-180	0.504663	0.379	0.282	3.73895e-178	6	Bhlhe40
Pdzrn3	3.0391e-151	0.70375	0.145	0.087	1.05761e-148	6	Pdzrn3
Chd7	1.36503e-148	0.646665	0.175	0.111	4.75029e-146	6	Chd7
Ezh2	3.82292e-138	0.62593	0.177	0.115	1.33037e-135	6	Ezh2
Bcor1	2.09837e-113	0.322445	0.488	0.405	7.30233e-111	6	Bcor
Wfs1	3.65411e-112	0.585311	0.144	0.093	1.27163e-109	6	Wfs1
Thy11	5.28416e-112	0.66163	0.129	0.081	1.83889e-109	6	Thy1
Hmgb3	2.99615e-101	0.328367	0.398	0.321	1.04266e-98	6	Hmgb3
Epcam1	1.4837e-100	0.384775	0.25	0.184	5.16327e-98	6	Epcam
Penk2	2.9028e-78	0.299556	0.316	0.251	1.01017e-75	6	Penk
Gng12	5.13151e-68	0.289895	0.301	0.242	1.78577e-65	6	Gng12
Erbb32	5.42788e-65	0.3978	0.171	0.127	1.8889e-62	6	Erbb3
Pax91	5.68588e-64	0.367209	0.198	0.15	1.97869e-61	6	Pax9
Dpy19l11	7.6984e-60	0.32897	0.23	0.181	2.67904e-57	6	Dpy19l1
Nog	8.11958e-51	0.371859	0.179	0.139	2.82561e-48	6	Nog
Tdg	1.44388e-43	0.330931	0.169	0.132	5.02471e-41	6	Tdg
Angpt1	2.57276e-41	0.277344	0.188	0.149	8.95321e-39	6	Angpt1
Pde7b	7.58948e-40	0.397135	0.113	0.084	2.64114e-37	6	Pde7b
Tet11	7.2372e-37	0.357276	0.122	0.093	2.51854e-34	6	Tet1
Pthlh2	4.26206e-36	0.253107	0.207	0.169	1.4832e-33	6	Pthlh
Fn11	0	2.81213	0.854	0.228	0	7	Fn1	Mp6
Wnt161	0	1.61115	0.469	0.219	0	7	Wnt16
Col6a12	0	0.7722	0.733	0.534	0	7	Col6a1
Hmga2	0	0.769042	0.785	0.6	0	7	Hmga2
Neto2	0	3.47121	0.213	0.031	0	7	Neto2
Sox23	0	1.34046	0.315	0.137	0	7	Sox2
Igf11	0	0.58951	0.588	0.443	0	7	Igf1
Nell11	0	0.756636	0.415	0.276	0	7	Nell1
Sema3a2	0	1.23231	0.243	0.111	0	7	Sema3a
Cd443	0	1.17534	0.303	0.181	0	7	Cd44
Rmst2	0	1.23329	0.202	0.1	0	7	Rmst
Col1a11	0	0.252079	0.999	0.984	0	7	Col1a1
Sox111	5.22778e-253	0.758445	0.287	0.184	1.81927e-250	7	Sox11
Cdh42	5.09734e-224	0.654213	0.295	0.195	1.77387e-221	7	Cdh4
Sdk22	1.61658e-209	0.459969	0.513	0.404	5.62571e-207	7	Sdk2
Barx22	6.08786e-193	0.617878	0.302	0.208	2.11858e-190	7	Barx2
Dlk11	2.03747e-181	0.40978	0.386	0.282	7.0904e-179	7	Dlk1
Dpy19l12	1.91065e-170	0.601146	0.264	0.179	6.64905e-168	7	Dpy19l1
Pthlh3	1.72295e-168	0.628595	0.249	0.167	5.99587e-166	7	Pthlh
Tle1	4.82734e-166	0.325207	0.666	0.578	1.67991e-163	7	Tle1
Gli11	4.70157e-162	0.522447	0.33	0.24	1.63615e-159	7	Gli1
Dkk3	1.91403e-154	0.686989	0.179	0.112	6.66083e-152	7	Dkk3
Thsd7a1	2.32988e-138	0.571366	0.254	0.179	8.10798e-136	7	Thsd7a
Pcsk51	6.94127e-120	0.737465	0.126	0.076	2.41556e-117	7	Pcsk5
Hmgb31	8.48125e-110	0.380053	0.401	0.322	2.95147e-107	7	Hmgb3
Ezh21	7.39145e-105	0.555537	0.172	0.115	2.57223e-102	7	Ezh2
Ebf31	8.43397e-92	0.501118	0.195	0.138	2.93502e-89	7	Ebf3
Rcor22	7.84202e-87	0.564884	0.157	0.108	2.72902e-84	7	Rcor2
Bmp72	9.42957e-84	0.263766	0.522	0.452	3.28149e-81	7	Bmp7
Epha41	7.38143e-81	0.274757	0.493	0.425	2.56874e-78	7	Epha4
Nrep1	2.20787e-80	0.308023	0.444	0.377	7.68339e-78	7	Nrep
Tet12	3.08525e-78	0.56722	0.136	0.092	1.07367e-75	7	Tet1
Garnl3	1.69073e-76	0.605271	0.116	0.076	5.88373e-74	7	Garnl3
Gli3	3.27387e-76	0.482098	0.169	0.121	1.13931e-73	7	Gli3
Gbx22	4.65633e-75	0.352867	0.339	0.277	1.6204e-72	7	Gbx2
Pax32	7.03045e-75	0.32419	0.377	0.313	2.4466e-72	7	Pax3
Sema5b1	3.07627e-74	0.512434	0.168	0.12	1.07054e-71	7	Sema5b
Zic51	1.78008e-59	0.290331	0.402	0.345	6.19467e-57	7	Zic5
Pou3f3	6.33909e-55	0.405666	0.199	0.155	2.206e-52	7	Pou3f3
Tanc11	1.91572e-47	0.282022	0.285	0.236	6.66669e-45	7	Tanc1
Penk3	3.23012e-44	0.278074	0.3	0.252	1.12408e-41	7	Penk
Ror21	1.58059e-43	0.368749	0.162	0.125	5.50044e-41	7	Ror2
Rspo32	2.9644e-34	0.330327	0.201	0.166	1.03161e-31	7	Rspo3
Galnt142	5.88593e-34	0.281365	0.217	0.179	2.04831e-31	7	Galnt14
Pip5k1b1	3.67939e-28	0.293316	0.167	0.137	1.28043e-25	7	Pip5k1b
Cbln12	5.55033e-26	0.372739	0.178	0.149	1.93151e-23	7	Cbln1
Gli21	3.26992e-22	0.264497	0.143	0.117	1.13793e-19	7	Gli2
Wfdc2	0	4.52712	0.999	0.085	0	8	Wfdc2	Mp7
Tnfrsf19	0	0.655721	0.813	0.629	0	8	Tnfrsf19
En22	0	0.712431	0.46	0.293	0	8	En2
Cbln42	0	1.02915	0.345	0.18	0	8	Cbln4
Ngfr2	0	0.595333	0.499	0.348	0	8	Ngfr
Igf21	0	0.339363	0.846	0.696	0	8	Igf2
Slit11	0	1.49804	0.226	0.089	0	8	Slit1
Epcam2	0	0.838261	0.304	0.182	0	8	Epcam
Sema3d2	0	0.784154	0.304	0.182	0	8	Sema3d
Mdga12	3.52295e-302	0.777391	0.305	0.185	1.22599e-299	8	Mdga1
Lgr53	2.5595e-233	0.409862	0.594	0.459	8.90706e-231	8	Lgr5
Cyp1b12	8.71093e-225	0.564724	0.402	0.284	3.0314e-222	8	Cyp1b1
Cbln13	3.75132e-223	0.742735	0.24	0.146	1.30546e-220	8	Cbln1
Hapln12	1.91774e-222	0.836022	0.22	0.131	6.67375e-220	8	Hapln1
Bmp73	7.97037e-220	0.434677	0.571	0.449	2.77369e-217	8	Bmp7
Onecut22	2.54794e-215	0.622887	0.292	0.189	8.86683e-213	8	Onecut2
Muc12	1.4353e-204	0.953312	0.146	0.077	4.99484e-202	8	Muc1
Crabp2	3.49736e-175	0.382187	0.538	0.426	1.21708e-172	8	Crabp2
Erbb33	2.77669e-148	0.657523	0.198	0.125	9.66287e-146	8	Erbb3
2010300C02Rik3	5.9116e-142	0.579155	0.239	0.161	2.05724e-139	8	2010300C02Rik
Tfap2c2	4.96659e-134	0.461675	0.322	0.234	1.72837e-131	8	Tfap2c
Pax72	1.60663e-128	0.797337	0.129	0.075	5.59106e-126	8	Pax7
Fgfr21	6.41922e-122	0.475749	0.281	0.202	2.23389e-119	8	Fgfr2
Lef12	2.55843e-121	0.434266	0.338	0.253	8.90333e-119	8	Lef1
Wnt42	3.46189e-119	0.542434	0.224	0.154	1.20474e-116	8	Wnt4
Nrn12	2.06996e-113	0.501629	0.238	0.167	7.20346e-111	8	Nrn1
Lgr62	2.43282e-103	0.507942	0.214	0.149	8.46621e-101	8	Lgr6
Robo3	1.15988e-101	0.727004	0.106	0.062	4.03638e-99	8	Robo3
Sdk23	3.79847e-98	0.296364	0.493	0.405	1.32187e-95	8	Sdk2
Ror1	5.76963e-98	0.4308	0.288	0.216	2.00783e-95	8	Ror1
Slit22	8.38735e-93	0.298437	0.422	0.338	2.9188e-90	8	Slit2
Zic52	8.44603e-88	0.307309	0.424	0.344	2.93922e-85	8	Zic5
Msx23	9.6664e-85	0.359816	0.303	0.232	3.36391e-82	8	Msx2
Gad12	1.28082e-82	0.539484	0.158	0.108	4.45727e-80	8	Gad1
Npnt2	3.88202e-75	0.499896	0.166	0.116	1.35094e-72	8	Npnt
Cacna2d23	1.24383e-72	0.480756	0.172	0.122	4.32853e-70	8	Cacna2d2
Clmn3	5.46059e-63	0.409514	0.183	0.135	1.90029e-60	8	Clmn
Prox12	5.12173e-61	0.363899	0.23	0.176	1.78236e-58	8	Prox1
Cdh43	6.54689e-49	0.302398	0.248	0.198	2.27832e-46	8	Cdh4
Fgf91	5.87325e-44	0.348062	0.178	0.137	2.04389e-41	8	Fgf9
Mecom	2.80606e-42	0.345716	0.162	0.124	9.76509e-40	8	Mecom
Thsd7a2	2.18274e-41	0.309698	0.225	0.181	7.59592e-39	8	Thsd7a
Grik32	2.07273e-40	0.29115	0.221	0.178	7.21311e-38	8	Grik3
Arhgap6	3.10426e-40	0.452104	0.103	0.074	1.08028e-37	8	Arhgap6
Runx32	2.28358e-31	0.292279	0.158	0.125	7.94684e-29	8	Runx3
Plekha21	6.66813e-31	0.277784	0.162	0.129	2.32051e-28	8	Plekha2
Fzd10	5.74416e-30	0.256998	0.198	0.162	1.99897e-27	8	Fzd10
Pax92	4.50251e-27	0.26258	0.185	0.152	1.56687e-24	8	Pax9
Rgs5	0	5.02813	0.773	0.043	0	9	Rgs5	En + MC1
Pecam1	0	5.46942	0.661	0.026	0	9	Pecam1
Adgrl4	0	5.56751	0.597	0.022	0	9	Adgrl4
Cd34	0	4.52208	0.6	0.045	0	9	Cd34
Ly6a	0	4.27982	0.543	0.044	0	9	Ly6a
Cd931	0	4.44585	0.454	0.03	0	9	Cd93
Emcn	0	5.69824	0.423	0.013	0	9	Emcn
Kdr	0	5.17162	0.363	0.013	0	9	Kdr
Cldn5	0	5.3933	0.334	0.014	0	9	Cldn5
Fgd5	0	5.11222	0.274	0.009	0	9	Fgd5
Acta2	0	3.48544	0.317	0.061	0	9	Acta2
Sox17	0	5.04597	0.263	0.011	0	9	Sox17
Acvrl1	0	3.58689	0.232	0.022	0	9	Acvrl1
Nr2f2	0	1.506	0.44	0.23	0	9	Nr2f2
Cdh131	0	0.930403	0.594	0.386	0	9	Cdh13
Slfn5	0	4.02937	0.222	0.016	0	9	Slfn5
Kctd123	0	0.636649	0.529	0.34	0	9	Kctd12
Gucy1a1	0	2.7948	0.228	0.045	0	9	Gucy1a1
Rasgrf2	0	4.85098	0.188	0.008	0	9	Rasgrf2
Ahr	0	2.44929	0.215	0.043	0	9	Ahr
Carmn	0	3.98573	0.194	0.023	0	9	Carmn
Ano1	0	3.06668	0.156	0.024	0	9	Ano1
Cobll1	0	2.62904	0.161	0.029	0	9	Cobll1
Pde7b1	0	1.57579	0.213	0.081	0	9	Pde7b
Thy12	0	1.3398	0.204	0.079	0	9	Thy1
Mecom1	0	1.23218	0.244	0.121	0	9	Mecom
Zfp366	0	4.92211	0.118	0.004	0	9	Zfp366
Sncg	0	3.49001	0.108	0.008	0	9	Sncg
Igfbp42	4.84014e-296	0.659798	0.603	0.456	1.68437e-293	9	Igfbp4
Pdzd2	1.73585e-269	1.11201	0.208	0.104	6.04076e-267	9	Pdzd2
Ctnnb1	5.18615e-153	0.26907	0.878	0.826	1.80478e-150	9	Ctnnb1
Parm11	2.99219e-121	1.06115	0.105	0.053	1.04128e-118	9	Parm1
Inpp4b	1.48848e-119	0.88909	0.123	0.067	5.17993e-117	9	Inpp4b
Sema3f1	1.94251e-102	0.632604	0.271	0.193	6.75995e-100	9	Sema3f
Ccn21	4.12434e-101	0.579684	0.318	0.232	1.43527e-98	9	Ccn2
Ebf32	2.75049e-90	0.660249	0.205	0.139	9.5717e-88	9	Ebf3
Sema6a	4.37907e-73	0.467672	0.374	0.304	1.52392e-70	9	Sema6a
Bhlhe401	1.11722e-72	0.345701	0.362	0.286	3.88793e-70	9	Bhlhe40
Gng121	3.10097e-66	0.438899	0.311	0.243	1.07914e-63	9	Gng12
Igfbp5	5.84505e-44	0.657495	0.107	0.072	2.03408e-41	9	Igfbp5
Tanc12	6.15432e-40	0.346237	0.289	0.237	2.1417e-37	9	Tanc1
Hpcal1	2.67144e-26	0.376598	0.171	0.137	9.29661e-24	9	Hpcal1
Chd71	5.09528e-15	0.329668	0.138	0.115	1.77316e-12	9	Chd7
Pvalb1	0	5.58973	0.999	0.141	0	10	Pvalb	En + MC2
Bhlhe402	0	1.97032	0.626	0.277	0	10	Bhlhe40
Gadd45a1	0	2.08649	0.461	0.122	0	10	Gadd45a
Pdzrn31	0	2.7483	0.407	0.08	0	10	Pdzrn3
Rgs51	0	2.85461	0.378	0.062	0	10	Rgs5
Shisa21	0	1.81017	0.568	0.252	0	10	Shisa2
Eya41	0	2.06689	0.463	0.153	0	10	Eya4
Ly6a1	0	2.93119	0.334	0.054	0	10	Ly6a
Cd24a1	0	1.72433	0.908	0.656	0	10	Cd24a
Parm12	0	2.98231	0.294	0.047	0	10	Parm1
Pecam11	0	2.66043	0.276	0.044	0	10	Pecam1
Fhod3	0	3.65604	0.247	0.024	0	10	Fhod3
Chd72	0	1.78336	0.321	0.108	0	10	Chd7
Cd341	0	1.97956	0.238	0.062	0	10	Cd34
Adgrl41	0	2.35188	0.214	0.039	0	10	Adgrl4
Wfs11	0	1.6364	0.242	0.091	0	10	Wfs1
Pde7b2	0	1.54425	0.215	0.082	0	10	Pde7b
Cd932	0	1.91273	0.17	0.043	0	10	Cd93
Deptor	0	2.22046	0.163	0.036	0	10	Deptor
Igfbp51	0	1.44617	0.189	0.07	0	10	Igfbp5
Kdr1	0	2.31957	0.121	0.024	0	10	Kdr
Cldn51	0	2.26459	0.12	0.024	0	10	Cldn5
Carmn1	0	1.6422	0.1	0.027	0	10	Carmn
Tet2	1.53514e-175	0.98073	0.221	0.124	5.3423e-173	10	Tet2
Cdh132	8.01672e-117	0.592257	0.489	0.391	2.78982e-114	10	Cdh13
Tdg1	4.19971e-113	0.790684	0.212	0.132	1.4615e-110	10	Tdg
Prph1	3.53847e-109	0.575078	0.344	0.246	1.23139e-106	10	Prph
Inpp4b1	4.73597e-86	1.01251	0.119	0.067	1.64812e-83	10	Inpp4b
Hat1	3.05092e-67	0.632589	0.196	0.135	1.06172e-64	10	Hat1
Thy13	2.00251e-62	0.598216	0.132	0.083	6.96875e-60	10	Thy1
Nog1	8.1731e-49	0.937292	0.189	0.14	2.84424e-46	10	Nog
Lyz21	6.0013e-42	0.705175	0.237	0.187	2.08845e-39	10	Lyz2
Cd681	7.04901e-34	0.671947	0.1	0.068	2.45305e-31	10	Cd68
Laptm51	6.90911e-33	0.688757	0.102	0.07	2.40437e-30	10	Laptm5
Wnt43	3.97621e-16	0.347387	0.186	0.157	1.38372e-13	10	Wnt4
Igfbp52	0	4.28377	0.607	0.056	0	11	Igfbp5	Myo2
Myl4	0	5.85693	0.438	0.015	0	11	Myl4
Igf22	0	1.76622	0.838	0.699	0	11	Igf2
Gadd45a2	0	1.41488	0.267	0.129	0	11	Gadd45a
Deptor1	0	1.88743	0.126	0.037	0	11	Deptor
Fhod31	0	1.97624	0.103	0.029	0	11	Fhod3
Bhlhe403	3.41094e-83	0.541249	0.374	0.286	1.18701e-80	11	Bhlhe40
Cdh133	1.76863e-66	0.389709	0.476	0.391	6.15482e-64	11	Cdh13
Crabp21	5.38993e-64	0.58165	0.503	0.43	1.8757e-61	11	Crabp2
Wfs12	1.03257e-58	0.684267	0.146	0.095	3.59334e-56	11	Wfs1
Nog2	1.09172e-34	0.507711	0.186	0.14	3.7992e-32	11	Nog
Chd73	1.5799e-31	0.44478	0.155	0.114	5.49806e-29	11	Chd7
Cd24a2	1.42021e-28	0.256759	0.703	0.663	4.94232e-26	11	Cd24a
Eya42	7.62626e-26	0.388017	0.204	0.162	2.65394e-23	11	Eya4
Npnt3	8.46236e-20	0.339319	0.15	0.118	2.9449e-17	11	Npnt
Tet21	9.00569e-15	0.291981	0.154	0.126	3.13398e-12	11	Tet2
Thy14	0	4.18983	0.745	0.064	0	12	Thy1	Fb
Igfbp43	0	1.85851	0.866	0.449	0	12	Igfbp4
Igfbp6	0	3.76767	0.464	0.05	0	12	Igfbp6
Dcn3	0	1.94689	0.989	0.59	0	12	Dcn
Ahr1	0	2.97474	0.28	0.042	0	12	Ahr
Nr2f21	0	1.32608	0.446	0.232	0	12	Nr2f2
Carmn2	0	3.03763	0.229	0.023	0	12	Carmn
Ccn22	0	1.06401	0.429	0.23	0	12	Ccn2
Fn12	0	0.909631	0.457	0.26	0	12	Fn1
Penk4	0	0.981747	0.439	0.25	0	12	Penk
Cd342	0	1.65769	0.242	0.062	0	12	Cd34
Dkk31	0	1.57568	0.288	0.11	0	12	Dkk3
Col6a13	0	0.772383	0.708	0.541	0	12	Col6a1
Prr16	0	3.77758	0.126	0.01	0	12	Prr16
Ly6a2	0	1.07539	0.17	0.06	0	12	Ly6a
Gucy1a11	0	1.52165	0.145	0.049	0	12	Gucy1a1
Ccl11	0	2.7856	0.107	0.017	0	12	Ccl11
Acvrl11	0	1.84299	0.105	0.028	0	12	Acvrl1
Ano11	0	2.01627	0.104	0.027	0	12	Ano1
Adamts2	2.1667e-255	1.60245	0.12	0.042	7.54013e-253	12	Adamts2
Pdzrn32	1.24755e-166	0.950926	0.176	0.088	4.34148e-164	12	Pdzrn3
Pcsk52	7.54992e-159	1.09915	0.157	0.077	2.62737e-156	12	Pcsk5
Acta21	3.24927e-94	0.525543	0.129	0.07	1.13075e-91	12	Acta2
Pdgfra1	1.6489e-71	0.341005	0.607	0.529	5.73817e-69	12	Pdgfra
Cd444	9.75194e-70	0.425737	0.264	0.186	3.39368e-67	12	Cd44
Igf12	3.83076e-64	0.425933	0.518	0.449	1.33311e-61	12	Igf1
Cyp1b13	9.14705e-33	0.414715	0.341	0.289	3.18317e-30	12	Cyp1b1
Gli12	2.19755e-19	0.267176	0.286	0.244	7.64746e-17	12	Gli1
Ezh22	7.01497e-18	0.325086	0.149	0.118	2.44121e-15	12	Ezh2
Gadd45a3	0	3.69973	0.999	0.113	0	13	Gadd45a	Mp8
En23	0	1.11569	0.556	0.296	0	13	En2
Sema3d3	0	1.15287	0.377	0.184	0	13	Sema3d
Hapln13	0	1.33989	0.301	0.132	0	13	Hapln1
Fgfr12	0	0.622046	0.925	0.821	0	13	Fgfr1
Runx23	1.27634e-269	0.835635	0.544	0.355	4.44167e-267	13	Runx2
Tnfrsf191	3.89013e-255	0.548879	0.789	0.636	1.35377e-252	13	Tnfrsf19
Lef13	2.42663e-191	0.810751	0.41	0.255	8.44467e-189	13	Lef1
Wfdc21	5.02909e-184	1.05	0.254	0.132	1.75012e-181	13	Wfdc2
Ccn23	2.61664e-150	0.610457	0.374	0.233	9.1059e-148	13	Ccn2
Cacna2d24	9.32371e-146	0.954138	0.229	0.123	3.24465e-143	13	Cacna2d2
Pax73	8.77266e-91	0.924416	0.145	0.077	3.05289e-88	13	Pax7
Id22	3.353e-80	0.298044	0.737	0.644	1.16684e-77	13	Id2
Msx24	5.55247e-77	0.539694	0.332	0.234	1.93226e-74	13	Msx2
Slit23	4.28925e-68	0.431558	0.439	0.34	1.49266e-65	13	Slit2
Nrep2	3.22092e-67	0.41767	0.478	0.379	1.12088e-64	13	Nrep
Gng122	3.96533e-60	0.537169	0.327	0.244	1.37993e-57	13	Gng12
Lgr54	9.09588e-57	0.334801	0.556	0.464	3.16537e-54	13	Lgr5
Onecut23	2.04557e-47	0.453443	0.265	0.193	7.1186e-45	13	Onecut2
Mdga13	1.8735e-45	0.494437	0.258	0.19	6.5198e-43	13	Mdga1
Meis22	7.13183e-40	0.334539	0.403	0.326	2.48188e-37	13	Meis2
Cbln14	5.83856e-31	0.437469	0.202	0.15	2.03182e-28	13	Cbln1
Gad13	2.04111e-30	0.50514	0.155	0.11	7.10305e-28	13	Gad1
Fgf92	1.05248e-29	0.459914	0.187	0.138	3.66263e-27	13	Fgf9
Prox13	2.27371e-28	0.380082	0.231	0.178	7.9125e-26	13	Prox1
Bcl11b2	1.16768e-24	0.364131	0.234	0.184	4.06353e-22	13	Bcl11b
Nrp22	1.0899e-22	0.265374	0.413	0.358	3.79286e-20	13	Nrp2
Npnt4	1.91536e-21	0.405347	0.157	0.118	6.66545e-19	13	Npnt
2010300C02Rik4	1.84318e-19	0.363219	0.205	0.164	6.41428e-17	13	2010300C02Rik
Fgfr22	3.48877e-18	0.281962	0.25	0.205	1.21409e-15	13	Fgfr2
Fzd101	9.49836e-16	0.318025	0.201	0.164	3.30543e-13	13	Fzd10
Thsd7a3	5.27954e-14	0.285644	0.219	0.183	1.83728e-11	13	Thsd7a
Clmn4	9.2137e-14	0.29877	0.169	0.136	3.20637e-11	13	Clmn
Plekha22	1.43188e-09	0.258266	0.156	0.13	4.98293e-07	13	Plekha2
Mki671	0	6.30281	0.991	0.024	0	14	Mki67	TcPro
Fn13	0	1.41829	0.612	0.258	0	14	Fn1
Birc5	0	5.03119	0.305	0.011	0	14	Birc5
Hmgb32	0	1.19308	0.598	0.32	0	14	Hmgb3
Ezh23	0	1.99406	0.381	0.113	0	14	Ezh2
Sox112	0	1.34811	0.421	0.186	0	14	Sox11
Sox24	0	1.48495	0.369	0.143	0	14	Sox2
Hmga21	3.86431e-305	0.682874	0.795	0.608	1.34478e-302	14	Hmga2
Bcor2	6.6727e-230	0.718138	0.596	0.407	2.3221e-227	14	Bcor
Pou3f31	1.43326e-214	1.06847	0.301	0.154	4.98775e-212	14	Pou3f3
Nell12	9.38963e-198	0.77126	0.454	0.281	3.26759e-195	14	Nell1
Neto21	1.01632e-182	1.40412	0.116	0.04	3.5368e-180	14	Neto2
Ctnnb11	5.56743e-152	0.334131	0.893	0.826	1.93747e-149	14	Ctnnb1
Cdh44	8.09845e-152	0.810949	0.334	0.198	2.81826e-149	14	Cdh4
Lhx21	8.3063e-149	0.750269	0.338	0.2	2.89059e-146	14	Lhx2
Dpy19l13	6.28117e-128	0.768823	0.303	0.182	2.18585e-125	14	Dpy19l1
Gbx23	6.10293e-125	0.623266	0.416	0.278	2.12382e-122	14	Gbx2
Tle11	1.65955e-123	0.430595	0.71	0.581	5.77523e-121	14	Tle1
Hes11	1.88454e-123	0.438665	0.681	0.54	6.55821e-121	14	Hes1
Wnt162	2.1913e-120	0.688191	0.36	0.231	7.62574e-118	14	Wnt16
Garnl31	3.13566e-118	1.02751	0.158	0.077	1.09121e-115	14	Garnl3
Ebf33	5.82549e-118	0.839932	0.245	0.14	2.02727e-115	14	Ebf3
Gli31	7.1814e-109	0.850674	0.217	0.122	2.49913e-106	14	Gli3
Cd24a3	1.02089e-100	0.322798	0.767	0.662	3.55271e-98	14	Cd24a
Sema5b2	2.81566e-84	0.752511	0.206	0.121	9.79849e-82	14	Sema5b
Nrep3	6.64586e-84	0.442146	0.501	0.378	2.31276e-81	14	Nrep
Sema6a1	1.2365e-78	0.512819	0.413	0.304	4.30303e-76	14	Sema6a
Epcam3	3.01983e-74	0.630907	0.279	0.187	1.0509e-71	14	Epcam
Tet13	4.55735e-71	0.795562	0.162	0.093	1.58596e-68	14	Tet1
Bmp74	1.43141e-70	0.350368	0.573	0.453	4.98131e-68	14	Bmp7
Col6a14	1.27187e-69	0.287289	0.662	0.543	4.42611e-67	14	Col6a1
Pax2	4.02868e-67	0.985931	0.109	0.057	1.40198e-64	14	Pax2
Pax33	4.416e-67	0.444336	0.419	0.314	1.53677e-64	14	Pax3
Gli13	2.46474e-66	0.480916	0.341	0.243	8.57728e-64	14	Gli1
Hat11	3.49368e-66	0.675264	0.212	0.135	1.2158e-63	14	Hat1
Mycn	1.20389e-64	0.924279	0.105	0.054	4.18953e-62	14	Mycn
Runx33	2.94587e-59	0.640131	0.196	0.125	1.02516e-56	14	Runx3
Pou3f1	4.11417e-59	0.867403	0.113	0.062	1.43173e-56	14	Pou3f1
Pdgfra2	3.46768e-57	0.276417	0.641	0.529	1.20675e-54	14	Pdgfra
Cd445	1.0642e-54	0.459661	0.268	0.186	3.70342e-52	14	Cd44
Rcor23	3.30879e-51	0.648435	0.171	0.11	1.15146e-48	14	Rcor2
Zic21	5.6271e-51	0.294121	0.614	0.518	1.95823e-48	14	Zic2
Epha42	2.90953e-49	0.303402	0.525	0.427	1.01252e-46	14	Epha4
Thy15	3.2062e-48	0.535712	0.137	0.083	1.11576e-45	14	Thy1
Gng123	2.09429e-45	0.407834	0.324	0.244	7.28812e-43	14	Gng12
Cbln15	3.09646e-43	0.524207	0.214	0.15	1.07757e-40	14	Cbln1
Cbx41	6.17818e-43	0.411529	0.336	0.258	2.15e-40	14	Cbx4
Ngfr3	6.04365e-42	0.321879	0.442	0.354	2.10319e-39	14	Ngfr
Pthlh4	3.57093e-38	0.401903	0.236	0.17	1.24268e-35	14	Pthlh
Zic53	1.23417e-36	0.308312	0.428	0.347	4.2949e-34	14	Zic5
Ror22	2.86098e-35	0.495619	0.181	0.127	9.95621e-33	14	Ror2
Mdga14	3.99733e-35	0.393877	0.255	0.19	1.39107e-32	14	Mdga1
Tdg2	5.62408e-35	0.463412	0.19	0.134	1.95718e-32	14	Tdg
Mapk4	1.20266e-33	0.687721	0.1	0.061	4.18526e-31	14	Mapk4
Pcsk53	1.83901e-33	0.597048	0.121	0.078	6.39975e-31	14	Pcsk5
Slit12	3.65374e-30	0.522136	0.14	0.096	1.2715e-27	14	Slit1
Ror11	8.57e-27	0.344855	0.277	0.219	2.98236e-24	14	Ror1
Barx23	9.9529e-27	0.30085	0.272	0.212	3.46361e-24	14	Barx2
Bcl11b3	1.50117e-26	0.359951	0.239	0.184	5.22407e-24	14	Bcl11b
Shisa22	4.40216e-25	0.29095	0.322	0.261	1.53195e-22	14	Shisa2
Hpcal11	1.5458e-24	0.389307	0.184	0.137	5.37938e-22	14	Hpcal1
Onecut24	6.80272e-19	0.300878	0.24	0.193	2.36735e-16	14	Onecut2
Grik33	1.15775e-17	0.281067	0.224	0.179	4.02897e-15	14	Grik3
Rmst3	6.99116e-16	0.429395	0.138	0.106	2.43293e-13	14	Rmst
Mecom2	2.97262e-15	0.309627	0.16	0.125	1.03447e-12	14	Mecom
Dkk32	1.11876e-14	0.285084	0.148	0.115	3.89327e-12	14	Dkk3
Pdzd21	1.77517e-13	0.293536	0.139	0.108	6.17759e-11	14	Pdzd2
Acta22	0	4.47987	1	0.058	0	15	Acta2	15
Kctd124	1.17767e-90	0.614505	0.489	0.346	4.0983e-88	15	Kctd12
Ccn24	6.58914e-46	0.63574	0.324	0.235	2.29302e-43	15	Ccn2
Fgfr13	1.66686e-37	0.25517	0.857	0.823	5.80068e-35	15	Fgfr1
Hes12	1.09779e-23	0.28152	0.597	0.542	3.8203e-21	15	Hes1
Fn14	1.52006e-21	0.32802	0.328	0.265	5.2898e-19	15	Fn1
Lgr63	9.41599e-18	0.453083	0.199	0.152	3.27676e-15	15	Lgr6
Dkk33	3.15587e-17	0.463079	0.158	0.115	1.09824e-14	15	Dkk3
Cbln16	1.08144e-14	0.392489	0.194	0.15	3.76342e-12	15	Cbln1
Cacna2d25	1.18159e-13	0.447579	0.163	0.124	4.11193e-11	15	Cacna2d2
Rmst4	4.82969e-10	0.428971	0.136	0.106	1.68073e-07	15	Rmst
Spp1	0	7.22388	0.998	0.009	0	16	Spp1	Mp9
Nkd21	2.05239e-125	0.771034	0.601	0.425	7.14231e-123	16	Nkd2
Penk5	1.68843e-50	0.620579	0.364	0.254	5.87572e-48	16	Penk
Epcam4	4.02922e-38	0.598699	0.275	0.188	1.40217e-35	16	Epcam
Erbb34	1.11497e-37	0.76526	0.202	0.129	3.8801e-35	16	Erbb3
Sema3a3	2.38692e-27	0.638522	0.179	0.118	8.30649e-25	16	Sema3a
Sema3d4	3.8244e-27	0.490393	0.261	0.188	1.33089e-24	16	Sema3d
Crabp22	7.15495e-21	0.340839	0.512	0.431	2.48992e-18	16	Crabp2
Sox25	1.90831e-20	0.490154	0.204	0.147	6.64091e-18	16	Sox2
Wnt163	4.91339e-18	0.290302	0.3	0.233	1.70986e-15	16	Wnt16
Eya12	6.57793e-15	0.33503	0.284	0.228	2.28912e-12	16	Eya1
Nr2f22	2.10935e-13	0.287724	0.293	0.237	7.34055e-11	16	Nr2f2
Barx24	3.63028e-13	0.292914	0.266	0.213	1.26334e-10	16	Barx2
Fos	1.23705e-10	0.260439	0.218	0.175	4.30494e-08	16	Fos
Angpt11	4.08788e-10	0.300022	0.191	0.151	1.42258e-07	16	Angpt1
Cyp1b14	1.7943e-09	0.264131	0.336	0.29	6.24415e-07	16	Cyp1b1
Tox2	6.70965e-09	0.257278	0.288	0.246	2.33496e-06	16	Tox
Clmn5	1.54623e-07	0.27288	0.169	0.137	5.38087e-05	16	Clmn
Nnat	0	5.22968	0.885	0.036	0	17	Nnat	17
Sncg1	0	5.22614	0.185	0.011	0	17	Sncg
Tcf213	4.62127e-57	1.00959	0.22	0.12	1.6082e-54	17	Tcf21
Igf13	4.39793e-39	0.488163	0.557	0.45	1.53048e-36	17	Igf1
Pcsk54	1.50312e-31	1.04258	0.14	0.079	5.23085e-29	17	Pcsk5
Meis23	2.17672e-30	0.520081	0.421	0.327	7.57499e-28	17	Meis2
Tmem255a2	1.21254e-29	0.956156	0.135	0.076	4.21964e-27	17	Tmem255a
Ngfr4	1.19948e-23	0.418228	0.441	0.356	4.1742e-21	17	Ngfr
Prph2	3.45e-17	0.410011	0.317	0.248	1.2006e-14	17	Prph
Id23	9.40029e-16	0.268732	0.676	0.645	3.2713e-13	17	Id2
Cbln43	2.18921e-13	0.413757	0.243	0.188	7.61846e-11	17	Cbln4
Lhx22	2.29022e-12	0.442495	0.255	0.202	7.96995e-10	17	Lhx2
Ebf34	9.37549e-12	0.517411	0.186	0.141	3.26267e-09	17	Ebf3
Cbx42	5.44041e-10	0.326268	0.311	0.259	1.89326e-07	17	Cbx4
Tox3	1.4044e-09	0.352805	0.294	0.246	4.88732e-07	17	Tox
Sema3a4	7.63501e-09	0.403617	0.155	0.118	2.65698e-06	17	Sema3a
Grik34	8.94688e-09	0.379555	0.222	0.18	3.11352e-06	17	Grik3
Pdzd22	3.83297e-08	0.553399	0.141	0.108	1.33387e-05	17	Pdzd2
Rmst5	6.97359e-08	0.377299	0.139	0.106	2.42681e-05	17	Rmst
Sdk24	9.97008e-08	0.256408	0.449	0.41	3.46959e-05	17	Sdk2
Rcor24	1.93435e-06	0.377864	0.14	0.111	0.000673155	17	Rcor2
Rspo33	3.87473e-06	0.32344	0.201	0.168	0.00134841	17	Rspo3
Inpp4b2	0	5.25296	0.853	0.066	0	18	Inpp4b	En + MC3
Wfs13	0	4.05068	0.716	0.094	0	18	Wfs1
Cdh134	0	2.96991	0.942	0.392	0	18	Cdh13
Bhlhe404	0	2.57477	0.787	0.286	0	18	Bhlhe40
Pdzrn33	0	3.30358	0.533	0.089	0	18	Pdzrn3
Tet22	0	2.67769	0.516	0.125	0	18	Tet2
Cspg4	0	3.40057	0.351	0.05	0	18	Cspg4
Cobll11	0	3.20281	0.249	0.034	0	18	Cobll1
Dkk2	0	4.02859	0.237	0.034	0	18	Dkk2
Angpt12	1.15642e-247	2.2542	0.47	0.151	4.02434e-245	18	Angpt1
Rgs52	2.34843e-232	2.20893	0.308	0.071	8.17254e-230	18	Rgs5
Chd74	8.40854e-192	2.08733	0.372	0.114	2.92617e-189	18	Chd7
Pde7b3	1.43409e-191	2.25573	0.315	0.085	4.99063e-189	18	Pde7b
Fhod32	2.42661e-176	2.68846	0.169	0.03	8.44461e-174	18	Fhod3
Nog3	4.08603e-140	1.98652	0.373	0.141	1.42194e-137	18	Nog
Bdnf	1.11433e-136	2.34342	0.22	0.058	3.87788e-134	18	Bdnf
Dpyd	6.34687e-124	2.4715	0.158	0.035	2.20871e-121	18	Dpyd
Prox14	2.83157e-97	1.87903	0.38	0.178	9.85386e-95	18	Prox1
Sema3f2	6.34742e-97	1.44259	0.414	0.195	2.2089e-94	18	Sema3f
Gadd45a4	1.15196e-90	1.38666	0.324	0.133	4.00882e-88	18	Gadd45a
Pecam12	1.21083e-87	1.48777	0.176	0.051	4.21368e-85	18	Pecam1
Ly6a3	3.21433e-86	1.53035	0.199	0.063	1.11859e-83	18	Ly6a
Hat12	8.64438e-86	1.58149	0.318	0.136	3.00824e-83	18	Hat1
Igfbp53	2.69722e-79	1.50241	0.212	0.073	9.38631e-77	18	Igfbp5
Prph3	5.7078e-77	1.20708	0.455	0.248	1.98632e-74	18	Prph
Shisa23	3.80753e-73	1.29686	0.46	0.262	1.32502e-70	18	Shisa2
Tdg3	7.46436e-57	1.36109	0.281	0.134	2.5976e-54	18	Tdg
Adgrl42	4.26157e-53	1.24791	0.135	0.045	1.48303e-50	18	Adgrl4
Ctnnb12	1.79791e-43	0.491388	0.881	0.828	6.25673e-41	18	Ctnnb1
Cd343	2.20005e-37	1.06999	0.159	0.067	7.65618e-35	18	Cd34
Arhgap12	3.50075e-30	0.997663	0.262	0.151	1.21826e-27	18	Arhgap12
Deptor2	3.08973e-29	1.44892	0.102	0.04	1.07523e-26	18	Deptor
Rmst6	1.42018e-23	0.970914	0.192	0.106	4.94221e-21	18	Rmst
Tet31	1.75007e-21	0.78633	0.308	0.208	6.09024e-19	18	Tet3
Barx25	7.91918e-20	0.783919	0.311	0.213	2.75587e-17	18	Barx2
Hmgb33	1.72932e-16	0.649417	0.413	0.326	6.01804e-14	18	Hmgb3
Fos1	3.93539e-13	0.875739	0.247	0.175	1.36952e-10	18	Fos
Arhgap61	1.48628e-12	0.876314	0.127	0.075	5.17224e-10	18	Arhgap6
Cd682	4.737e-12	0.535471	0.12	0.069	1.64848e-09	18	Cd68
Tle41	1.25254e-08	0.475651	0.296	0.233	4.35883e-06	18	Tle4
Eya43	1.87885e-08	0.507628	0.221	0.163	6.5384e-06	18	Eya4
Ezh24	6.17241e-08	0.575713	0.167	0.119	2.148e-05	18	Ezh2
Gng124	6.72921e-07	0.401189	0.302	0.246	0.000234177	18	Gng12
Axin2	4.67567e-06	0.347225	0.384	0.33	0.00162713	18	Axin2
Eya13	1.44873e-05	0.367826	0.276	0.228	0.00504157	18	Eya1
Cldn52	0	4.82142	1	0.026	0	19	Cldn5	19
Tcf214	8.293e-07	0.977125	0.223	0.12	0.000288596	19	Tcf21
Foxp22	1.0905e-06	0.624851	0.449	0.315	0.000379495	19	Foxp2
Aldh1a22	7.67632e-06	0.406549	0.648	0.538	0.00267136	19	Aldh1a2
Bmp75	6.77651e-05	0.470695	0.555	0.456	0.0235823	19	Bmp7
