## Supplementary Table 4 for "Cell-of-origin epigenome underlies SS18::SSX-mediated transformation"

### Sheet: Ext Fig 2b-d
FindClusters resolution = 0.5
Samples = Tongue1-2
gene	p_val	avg_log2FC	pct.1	pct.2	p_val_adj	cluster	Cluster ID
Shisa2	0	2.41791	0.861	0.255	0	0	Myo
Wfs1	0	2.08137	0.936	0.411	0	0
Gadd45a	0	2.00084	0.869	0.365	0	0
Pdzrn3	0	1.99317	0.874	0.38	0	0
Parm1	0	2.32059	0.687	0.205	0	0
Fhod3	0	1.97733	0.73	0.255	0	0
Pde7b	0	1.49285	0.809	0.391	0	0
Eya1	0	2.54658	0.515	0.119	0	0
Nrep	0	1.30608	0.804	0.449	0	0
Cdh13	0	1.41196	0.89	0.539	0	0
Pvalb	0	1.80899	0.636	0.288	0	0
Deptor	0	1.60205	0.618	0.271	0	0
Eya4	0	2.12301	0.479	0.14	0	0
Bhlhe40	0	1.22393	0.684	0.378	0	0
Inpp4b	0	1.6485	0.448	0.176	0	0
Fgfr1	0	0.97258	0.855	0.592	0	0
Tnfrsf19	0	1.65722	0.401	0.145	0	0
Hmgb3	0	1.04918	0.678	0.424	0	0
Aqp4	0	2.8053	0.282	0.051	0	0
Tle4	0	1.26351	0.464	0.241	0	0
Rmst	0	2.94196	0.254	0.039	0	0
Igfbp5	0	1.44108	0.995	0.788	0	0
Tet2	0	1.12754	0.411	0.231	0	0
Nog	0	1.74155	0.262	0.084	0	0
Hat1	0	0.877684	0.478	0.301	0	0
Tle1	0	0.820982	0.564	0.395	0	0
Dpyd	0	1.29594	0.298	0.132	0	0
Angpt1	0	1.66481	0.268	0.104	0	0
Hes1	0	0.417567	0.554	0.394	0	0
Igf2	0	0.641955	0.424	0.289	0	0
Axin2	0	1.05096	0.22	0.106	0	0
Bdnf	0	2.06938	0.104	0.029	0	0
Cux2	0	1.51455	0.113	0.042	0	0
Cobll1	7.12869269796419e-308	0.593607	0.551	0.433	2.48078505889154e-305	0
Mdga1	5.87345882497774e-269	1.35241	0.116	0.05	2.04396367109225e-266	0
Bcor	4.8111860859096e-204	0.725546	0.281	0.189	1.67429275789654e-201	0
Arhgap6	4.47419905099365e-202	0.938534	0.162	0.091	1.55702126974579e-199	0
Tdg	1.23352743930311e-175	0.563632	0.352	0.26	4.29267548877482e-173	0
Arhgap12	5.32772090895825e-167	0.501356	0.42	0.329	1.85404687631747e-164	0
Chd7	1.86843865260139e-108	0.432891	0.325	0.252	6.50216651105283e-106	0
Adgrl4	0	3.26354	0.881	0.173	0	1	En + MC1
Pecam1	0	2.39171	0.923	0.259	0	1
Kdr	0	2.99571	0.79	0.163	0	1
Emcn	0	2.52107	0.71	0.132	0	1
Cd93	0	2.7381	0.691	0.132	0	1
Rgs5	0	1.324	0.892	0.431	0	1
Car4	0	4.44583	0.471	0.037	0	1
Fgd5	0	2.39492	0.556	0.126	0	1
Rasgrf2	0	2.82427	0.453	0.067	0	1
Sox17	0	2.85389	0.429	0.056	0	1
Sema6a	0	1.6435	0.554	0.196	0	1
Slfn5	0	2.01739	0.518	0.16	0	1
Ly6a	0	1.52155	0.972	0.642	0	1
Acvrl1	0	1.6793	0.498	0.186	0	1
Wfs1	0	0.627272	0.777	0.475	0	1
Zfp366	0	3.53789	0.32	0.032	0	1
Cd34	0	0.477789	0.881	0.607	0	1
Nrep	0	0.952284	0.756	0.483	0	1
Mecom	0	2.23863	0.342	0.08	0	1
Pde7b	0	0.818959	0.697	0.439	0	1
Ebf3	0	1.99732	0.343	0.095	0	1
Cdh13	0	0.512008	0.823	0.576	0	1
Pvalb	0	0.841267	0.568	0.325	0	1
Pdzrn3	0	0.547589	0.683	0.447	0	1
Fhod3	0	0.679703	0.535	0.321	0	1
Ahr	0	1.18324	0.312	0.142	0	1
Ctnnb1	0	0.309273	0.988	0.948	0	1
Tanc1	2.03027014593652e-297	0.725158	0.368	0.226	7.06534010785911e-295	1
Gadd45a	2.4486716156671e-293	0.286079	0.629	0.441	8.52137722252149e-291	1
Igf2	7.64630783245656e-202	0.408071	0.429	0.298	2.66091512569488e-199	1
Pdzd2	1.36286316403176e-190	0.544696	0.436	0.318	4.74276381083051e-188	1
Epha4	1.55060746857757e-162	0.54913	0.164	0.089	5.39611399064995e-160	1
Hmgb3	4.03632785394877e-126	0.342267	0.563	0.462	1.40464209317417e-123	1
Hpcal1	5.40243968738237e-74	0.401603	0.284	0.216	1.88004901120907e-71	1
Arhgap25	1.92324509140543e-73	0.571501	0.119	0.074	6.6928929180909e-71	1
Cpne8	3.29156984017757e-70	0.398547	0.251	0.187	1.14546630438179e-67	1
Aqp4	7.10326692738257e-42	0.287025	0.131	0.093	2.47193689072913e-39	1
Hic1	2.39644686878548e-17	0.31097	0.102	0.081	8.33963510337345e-15	1
Pdgfra	0	2.88599	0.9	0.218	0	2	Fb1
Col6a1	0	1.90364	0.899	0.337	0	2
Col1a1	0	1.92428	0.953	0.417	0	2
Ccl11	0	2.4062	0.879	0.35	0	2
Igfbp6	0	1.22134	0.839	0.342	0	2
Fn1	0	2.14944	0.91	0.471	0	2
Adamtsl1	0	2.75726	0.518	0.089	0	2
Igf1	0	2.17415	0.541	0.134	0	2
Cd34	0	1.80996	0.99	0.596	0	2
Igfbp4	0	1.9162	0.967	0.581	0	2
Thy1	0	1.26331	0.629	0.283	0	2
Pcsk5	0	2.43251	0.408	0.093	0	2
Penk	0	2.42554	0.408	0.096	0	2
Fgfr1	0	0.656154	0.9	0.608	0	2
Adamts2	0	1.40215	0.397	0.132	0	2
Ccn2	0	1.65843	0.445	0.181	0	2
Pax3	0	2.64439	0.304	0.051	0	2
Cyp1b1	0	3.06703	0.274	0.037	0	2
Prdm8	0	3.575	0.256	0.026	0	2
Satb2	0	2.28114	0.284	0.059	0	2
Ly6a	0	0.589595	0.883	0.661	0	2
Meis2	0	0.876252	0.38	0.189	0	2
Dcn	0	1.51423	0.999	0.838	0	2
Hic1	0	1.5879	0.212	0.065	0	2
Gli3	0	1.79453	0.188	0.052	0	2
Prr16	0	3.08742	0.152	0.018	0	2
Rbp4	0	2.8828	0.154	0.023	0	2
Rspo1	0	1.73494	0.167	0.045	0	2
Gli1	0	1.67775	0.166	0.045	0	2
Chodl	0	1.7249	0.131	0.04	0	2
Slit2	0	1.3197	0.133	0.048	0	2
Kctd12	3.79909258901648e-279	0.348145	0.474	0.297	1.32208422097773e-276	2
Angpt1	3.33854445725365e-260	0.748659	0.239	0.123	1.16181347112427e-257	2
Pthlh	1.09244488326349e-184	1.14945	0.119	0.053	3.80170819375694e-182	2
Tet1	1.00659691150656e-172	0.996155	0.118	0.054	3.50295725204282e-170	2
Ror1	4.00318236288579e-154	0.653655	0.187	0.105	1.39310746228425e-151	2
Gli2	2.81203933222933e-132	0.830223	0.111	0.055	9.78589687615808e-130	2
Dpy19l1	3.64195672172999e-120	0.448428	0.284	0.191	1.26740093916204e-117	2
Cpne8	4.2493660388586e-109	0.439278	0.272	0.185	1.47877938152279e-106	2
Arhgap6	5.12565526866645e-41	0.352655	0.14	0.1	1.78372803349593e-38	2
Sox10	0	6.88268	0.824	0.019	0	3	PN1
Gjc3	0	6.43722	0.765	0.024	0	3
Erbb3	0	2.31305	0.822	0.282	0	3
Zfp536	0	4.16971	0.478	0.041	0	3
Vat1l	0	6.95724	0.355	0.008	0	3
Pou3f1	0	5.52742	0.334	0.013	0	3
Nr2f2	0	1.27169	0.676	0.359	0	3
Sncg	0	2.65923	0.415	0.115	0	3
Col1a1	0	0.903553	0.764	0.467	0	3
Nrn1	0	3.26703	0.359	0.066	0	3
Spp1	0	5.71234	0.288	0.016	0	3
Igfbp6	0	1.20679	0.658	0.389	0	3
Gfra2	0	2.84018	0.274	0.054	0	3
Thsd7a	0	2.55015	0.26	0.056	0	3
Grik3	0	4.3559	0.185	0.012	0	3
Clmn	0	1.49734	0.267	0.11	0	3
Fign	0	2.72783	0.187	0.036	0	3
Dcn	0	0.716879	0.988	0.85	0	3
Tox	0	3.06921	0.146	0.022	0	3
Sema3e	0	3.32128	0.138	0.016	0	3
Sema3d	1.45159154711714e-216	1.41963	0.195	0.08	5.05153858396765e-214	3
Deptor	5.52129959978024e-212	0.901114	0.495	0.333	1.92141226072352e-209	3
Nrp2	1.20331640668028e-206	0.7663	0.366	0.204	4.18754109524738e-204	3
Pdzd2	6.14725086783836e-199	0.970554	0.476	0.326	2.13924330200775e-196	3
Cspg4	3.83195397672539e-188	1.03039	0.299	0.16	1.33351998390043e-185	3
Nkd2	1.6161918560105e-178	1.59354	0.124	0.044	5.62434765891655e-176	3
Sntb1	9.99765428869525e-156	1.29237	0.188	0.088	3.47918369246595e-153	3
Slit2	3.33316193115216e-146	1.792	0.131	0.054	1.15994035204095e-143	3
Cabp7	1.8609544734518e-137	1.27682	0.112	0.043	6.47612156761227e-135	3
Tet1	1.20332650673057e-119	1.5063	0.13	0.058	4.1875762434224e-117	3
Arhgef28	1.76271090562708e-117	0.84348	0.259	0.153	6.13423395158224e-115	3
Penk	1.20421273369619e-65	0.600291	0.207	0.131	4.19066031326273e-63	3
Lyz2	1.10448038266544e-38	0.420951	0.319	0.252	3.84359173167572e-36	3
Arhgap12	6.45118375905596e-15	0.446169	0.368	0.346	2.24501194815147e-12	3
Ezh2	1.94632075162575e-14	0.399548	0.245	0.21	6.77319621565762e-12	3
Bcor	2.75713980486691e-12	0.45221	0.235	0.206	9.59484652093686e-10	3
Dpy19l1	5.70682513118521e-12	0.412898	0.231	0.202	1.98597514565245e-09	3
Fgfr2	0	3.75403	0.827	0.091	0	4	Ep1
Sox2	0	3.3283	0.848	0.116	0	4
Cd44	0	2.4938	0.92	0.225	0	4
Bcl11b	0	3.40072	0.753	0.087	0	4
Wnt4	0	2.08551	0.886	0.231	0	4
Pax9	0	1.93507	0.792	0.162	0	4
Barx2	0	2.23568	0.96	0.348	0	4
Dkk3	0	2.82171	0.686	0.108	0	4
Tfap2c	0	3.6415	0.604	0.061	0	4
Foxp2	0	2.70079	0.678	0.147	0	4
Epcam	0	3.46311	0.605	0.075	0	4
Sema3f	0	2.03666	0.751	0.236	0	4
Sipa1l3	0	2.7714	0.642	0.13	0	4
Crabp1	0	3.79694	0.575	0.066	0	4
Bmp7	0	2.52541	0.549	0.08	0	4
Mki67	0	5.54988	0.493	0.024	0	4
Ezh2	0	2.31474	0.648	0.188	0	4
Trp73	0	5.10471	0.449	0.016	0	4
Wfdc2	0	5.74747	0.443	0.012	0	4
Wnt10a	0	4.63068	0.419	0.019	0	4
Hes1	0	1.2744	0.784	0.407	0	4
Cpne8	0	1.97404	0.553	0.177	0	4
Ephb3	0	1.37048	0.547	0.179	0	4
Arhgap25	0	3.0105	0.409	0.062	0	4
Id2	0	1.93579	0.502	0.16	0	4
Prph	0	0.307745	0.869	0.528	0	4
Erbb3	0	0.615874	0.624	0.298	0	4
Tet3	0	1.13726	0.706	0.384	0	4
Cspg4	0	1.60021	0.471	0.152	0	4
2010300C02Rik	0	1.27136	0.421	0.115	0	4
Lypd6	0	3.23283	0.346	0.04	0	4
Sox21	0	3.57495	0.336	0.032	0	4
Tanc1	0	1.34646	0.533	0.23	0	4
Nxph3	0	2.7669	0.306	0.047	0	4
Meis2	0	1.42282	0.455	0.2	0	4
Paqr5	0	2.28996	0.309	0.059	0	4
Birc5	0	5.23833	0.255	0.011	0	4
Arhgef28	0	1.2058	0.387	0.147	0	4
Btbd11	0	1.67829	0.317	0.084	0	4
Hat1	0	1.12077	0.555	0.325	0	4
Ly6a	0	0.610554	0.903	0.677	0	4
Lef1	0	2.71951	0.258	0.033	0	4
Slit1	0	2.77021	0.241	0.034	0	4
Sema3d	0	1.69472	0.244	0.079	0	4
Bhlhe22	0	3.20712	0.187	0.023	0	4
Ngfr	0	2.44245	0.148	0.025	0	4
Dlk1	0	2.77994	0.152	0.032	0	4
Rcor2	0	2.6471	0.129	0.021	0	4
Cdh4	0	3.26459	0.1	0.011	0	4
Ctnnb1	0	1.00685	1	0.951	0	4
Cwh43	3.65086803430613e-299	1.33626	0.205	0.066	1.27050207593853e-296	4
Crabp2	9.47945060718061e-298	0.399612	0.273	0.101	3.29884881129885e-295	4
Hpcal1	5.40691793184081e-295	1.10309	0.425	0.214	1.8816074402806e-292	4
Hmgb3	1.10287186741282e-267	0.693417	0.695	0.464	3.83799409859661e-265	4
Stard5	6.68074958227219e-237	1.2738	0.262	0.112	2.32490085463072e-234	4
Dpy19l1	1.03768252530433e-221	1.01799	0.371	0.194	3.61113518805906e-219	4
Gng12	4.86326255422536e-220	0.413397	0.667	0.439	1.69241536887043e-217	4
Fzd10	1.7735110585872e-194	1.20887	0.173	0.065	6.17181848388345e-192	4
Ano1	9.32395642829046e-161	0.859755	0.217	0.098	3.24473683704508e-158	4
Tdg	1.07332369043057e-149	0.728066	0.433	0.271	3.73516644269838e-147	4
Gli2	8.3326115921595e-107	1.2153	0.133	0.058	2.89974883407151e-104	4
Ror1	5.02574982035288e-105	0.949442	0.209	0.111	1.7489609374828e-102	4
Clmn	1.02786713477543e-84	0.573218	0.207	0.115	3.57697762901851e-82	4
Wif1	3.29608712608771e-75	0.40844	0.102	0.046	1.14703831987852e-72	4
Pdzd2	4.27956438061925e-69	0.363443	0.455	0.328	1.4892884044555e-66	4
Dpyd	2.88823324976424e-66	0.699123	0.25	0.162	1.00510517091796e-63	4
Cbx4	4.58425161830637e-49	0.467801	0.254	0.172	1.59531956317062e-46	4
Bcor	1.06812192055845e-40	0.453253	0.281	0.204	3.7170642835434e-38	4
Sntb1	7.22112808730811e-38	0.506229	0.146	0.091	2.51295257438322e-35	4
Gli3	1.65714398735255e-36	0.719962	0.113	0.067	5.76686107598689e-34	4
Mdga1	9.12420182941811e-31	0.566253	0.101	0.061	3.1752222366375e-28	4
Chd7	6.13534752606676e-29	0.276665	0.337	0.263	2.13510093907123e-26	4
Pcsk5	2.81608190632021e-24	0.316541	0.181	0.13	9.79996503399433e-22	4
Tnfrsf19	4.64661006295139e-19	0.251468	0.248	0.194	1.61702030190708e-16	4
Crabp2	0	5.33965	0.879	0.067	0	5	Ep2
Sox2	0	3.32677	0.9	0.113	0	5
Acsbg1	0	3.1129	0.848	0.092	0	5
Wnt4	0	2.93594	0.976	0.227	0	5
Pax9	0	2.29832	0.896	0.157	0	5
Gjb2	0	3.51929	0.755	0.077	0	5
Barx2	0	2.9628	0.994	0.346	0	5
Erbb3	0	2.05292	0.92	0.282	0	5
Paqr5	0	4.3925	0.651	0.04	0	5
Btbd11	0	3.82484	0.671	0.065	0	5
Ephb3	0	2.19609	0.76	0.168	0	5
Sema3f	0	2.06457	0.824	0.232	0	5
2010300C02Rik	0	2.44872	0.683	0.101	0	5
Cwh43	0	3.93675	0.6	0.044	0	5
Gng12	0	2.69787	0.971	0.422	0	5
Hpcal1	0	2.1822	0.72	0.198	0	5
Cd44	0	2.33451	0.736	0.235	0	5
Epcam	0	2.64667	0.577	0.077	0	5
Cbx4	0	2.21828	0.635	0.151	0	5
Prph	0	2.31594	0.993	0.521	0	5
Hes1	0	1.86027	0.856	0.403	0	5
Tet3	0	1.40483	0.823	0.377	0	5
Bcl11b	0	2.12096	0.535	0.099	0	5
Bhlhe40	0	1.60011	0.852	0.418	0	5
Fgfr2	0	1.99683	0.536	0.107	0	5
Chd7	0	1.50771	0.658	0.245	0	5
Tanc1	0	1.67336	0.606	0.226	0	5
Neto2	0	3.37695	0.4	0.051	0	5
Sox21	0	3.62712	0.377	0.03	0	5
Bmp7	0	2.03332	0.416	0.087	0	5
Tfap2c	0	2.30848	0.398	0.072	0	5
Rnf152	0	2.30038	0.404	0.083	0	5
Cd24a	0	1.81525	0.98	0.663	0	5
Plekha2	0	1.2281	0.548	0.246	0	5
Sipa1l3	0	1.50436	0.437	0.141	0	5
Tdg	0	1.01616	0.546	0.264	0	5
Cobll1	0	0.654074	0.719	0.443	0	5
Dlk1	0	2.49673	0.17	0.031	0	5
Nxph3	0	1.65747	0.19	0.053	0	5
Lypd6	0	1.81895	0.182	0.049	0	5
Rasl10a	0	3.84455	0.143	0.01	0	5
Ctnnb1	0	0.716234	1	0.951	0	5
Stard5	3.29663617924339e-304	1.35066	0.282	0.111	1.1472293903767e-301	5
Foxp2	6.77607769163525e-278	0.96213	0.362	0.164	2.35807503668907e-275	5
Pdzd2	1.48577834820294e-271	0.688751	0.574	0.322	5.17050865174624e-269	5
Arhgef28	6.18412098288645e-223	0.71915	0.324	0.151	2.15207410204448e-220	5
Ezh2	1.96804747230199e-187	0.751327	0.378	0.203	6.84880520361093e-185	5
Sema6a	5.60889914568744e-154	0.608324	0.409	0.238	1.95189690269923e-151	5
Sntb1	5.7298502813153e-153	0.952988	0.2	0.089	1.99398789789772e-150	5
Crabp1	6.95577404171916e-116	0.815606	0.183	0.087	2.42060936651827e-113	5
Fos	9.01656598792783e-101	1.18236	0.128	0.056	3.13776496379888e-98	5
Fzd10	2.15108737020203e-69	0.672047	0.132	0.067	7.48578404830307e-67	5
Meis2	9.75899845840781e-63	0.542016	0.306	0.208	3.39613146352592e-60	5
Dpyd	1.56300422812258e-62	0.753196	0.247	0.162	5.43925471386657e-60	5
Ano1	9.27748660359531e-58	0.414164	0.173	0.1	3.22856533805117e-55	5
Clmn	1.83601850911814e-53	0.300932	0.191	0.116	6.38934441173114e-51	5
Id2	1.89306917428161e-51	0.361739	0.26	0.174	6.5878807265e-49	5
Tle4	8.04914448416894e-51	0.308842	0.388	0.281	2.80110228049079e-48	5
Laptm5	0	5.69565	0.885	0.052	0	6	IC
Cd53	0	5.75324	0.769	0.03	0	6
Lyz2	0	4.39228	0.909	0.223	0	6
Cd68	0	4.18839	0.692	0.077	0	6
Kctd12	0	2.54792	0.798	0.295	0	6
Adgre1	0	5.83753	0.49	0.013	0	6
Spi1	0	5.37569	0.487	0.017	0	6
Ikzf1	0	5.7776	0.424	0.011	0	6
Igf1	0	2.23215	0.541	0.167	0	6
Siglech	0	5.76068	0.345	0.011	0	6
Cd300c2	0	5.01514	0.296	0.01	0	6
Gfra2	0	2.75726	0.33	0.054	0	6
Trem2	0	5.81647	0.277	0.007	0	6
Cd44	0	0.876837	0.508	0.248	0	6
Ccr2	0	6.45598	0.253	0.007	0	6
Sla	0	5.71101	0.238	0.006	0	6
Igfbp4	0	0.699685	0.845	0.619	0	6
Arhgap25	0	1.77965	0.229	0.073	0	6
Ccl8	0	4.37376	0.17	0.014	0	6
Runx3	0	5.00899	0.149	0.007	0	6
Fgfr1	9.18277356082289e-291	0.70648	0.814	0.637	3.19560519916636e-288	6
Dpy19l1	7.48516166684037e-235	1.14807	0.379	0.194	2.60483626006045e-232	6
Fn1	1.01388478802063e-173	0.532751	0.714	0.517	3.52831906231179e-171	6
Plekha2	7.06328429007716e-155	0.769407	0.422	0.254	2.45802293294685e-152	6
Nrp2	1.09977372342402e-132	0.507757	0.36	0.207	3.82721255751559e-130	6
Stard5	1.97479921439848e-86	0.9035	0.208	0.115	6.87230126610671e-84	6
Thy1	3.28104513633485e-60	0.443027	0.435	0.321	1.14180370744453e-57	6
Slfn5	2.34989396090589e-33	0.341739	0.284	0.208	8.1776309839525e-31	6
Hpcal1	1.72546480266167e-25	0.337052	0.287	0.222	6.00461751326262e-23	6
Id2	4.1876234630411e-17	0.71705	0.216	0.176	1.4572929651383e-14	6
Carmn	0	3.73522	0.853	0.121	0	7	Pc
Gucy1a1	0	3.59218	0.824	0.095	0	7
Nr2f2	0	1.82325	0.873	0.354	0	7
Ano1	0	3.27321	0.597	0.08	0	7
Rgs5	0	2.60249	0.989	0.473	0	7
Inpp4b	0	1.64022	0.608	0.213	0	7
Acta2	0	1.98664	0.569	0.19	0	7
Sncg	0	2.03984	0.494	0.116	0	7
Ccl11	0	1.10531	0.77	0.4	0	7
Thy1	0	1.02238	0.668	0.31	0	7
Cspg4	0	1.95278	0.481	0.153	0	7
Cobll1	0	1.0412	0.731	0.444	0	7
Hic1	0	2.56938	0.344	0.071	0	7
Igf2	0	0.771765	0.576	0.304	0	7
Slfn5	0	1.15424	0.454	0.2	0	7
Ror1	0	1.69402	0.321	0.106	0	7
Gli3	0	1.7928	0.205	0.063	0	7
Nostrin	0	3.01101	0.101	0.013	0	7
Plekha2	6.52431671647815e-280	1.04706	0.476	0.251	2.2704622173344e-277	7
Col6a1	1.19160008032592e-274	0.748362	0.655	0.397	4.14676827953421e-272	7
Pip5k1b	5.80011724313017e-267	2.04169	0.12	0.028	2.0184408006093e-264	7
Arhgap6	6.36112840247633e-239	1.41246	0.248	0.098	2.21367268406176e-236	7
Pde7b	1.27255691623478e-177	0.60086	0.668	0.467	4.42849806849703e-175	7
Sntb1	2.52182277239431e-176	1.23389	0.212	0.089	8.77594324793219e-174	7
Ebf3	5.47323145593052e-173	1.0587	0.265	0.124	1.90468454666382e-170	7
Pdzd2	1.9906404705059e-158	0.789133	0.499	0.327	6.92742883736054e-156	7
Tle1	7.17522443398347e-148	0.642684	0.597	0.422	2.49697810302625e-145	7
Satb2	7.74067392341797e-119	1.13616	0.18	0.083	2.69375452534945e-116	7
Acvrl1	1.92973057446353e-117	0.625126	0.373	0.223	6.71546239913307e-115	7
Parm1	9.83815098809839e-69	0.304536	0.435	0.297	3.42367654385824e-66	7
Tanc1	9.55805051573418e-36	0.335592	0.328	0.242	3.32620157947549e-33	7
Pax3	1.5271106687581e-31	0.638514	0.129	0.081	5.31434512727817e-29	7
Adamts2	7.04535741115222e-14	0.342739	0.205	0.164	2.45178437908097e-11	7
Pax9	0	3.41069	0.971	0.167	0	8	Ep3
Wnt4	0	2.26946	0.927	0.241	0	8
Cd44	0	2.72448	0.864	0.239	0	8
Arhgef28	0	3.23197	0.749	0.138	0	8
Fgfr2	0	2.85052	0.719	0.108	0	8
Sema3f	0	2.36499	0.847	0.242	0	8
Nrp2	0	3.26294	0.795	0.193	0	8
Bcl11b	0	3.16668	0.662	0.102	0	8
Erbb3	0	1.75981	0.838	0.295	0	8
Msx2	0	4.17071	0.548	0.038	0	8
Ephb3	0	2.02087	0.683	0.181	0	8
2010300C02Rik	0	2.19235	0.614	0.113	0	8
Id2	0	2.818	0.65	0.161	0	8
Sipa1l3	0	2.34541	0.61	0.14	0	8
Tet3	0	1.68463	0.836	0.385	0	8
Gng12	0	1.66248	0.876	0.435	0	8
Gjb2	0	2.26551	0.52	0.097	0	8
Acsbg1	0	1.55556	0.532	0.117	0	8
Prph	0	1.6854	0.936	0.531	0	8
Tfap2c	0	2.63247	0.48	0.075	0	8
Sox2	0	1.48228	0.54	0.14	0	8
Bmp7	0	2.36667	0.483	0.09	0	8
Foxp2	0	2.03711	0.551	0.161	0	8
Hes1	0	1.46585	0.794	0.413	0	8
Tanc1	0	1.4451	0.573	0.234	0	8
Cbx4	0	1.72739	0.474	0.166	0	8
Btbd11	0	2.03814	0.388	0.086	0	8
Cd24a	0	1.60187	0.963	0.669	0	8
Dkk3	0	1.9429	0.417	0.127	0	8
Epcam	0	1.66308	0.381	0.093	0	8
Sntb1	0	2.28152	0.37	0.084	0	8
Plekha2	0	1.61336	0.534	0.252	0	8
Nxph3	0	2.65064	0.325	0.051	0	8
Lypd6	0	2.84038	0.3	0.047	0	8
Npnt	0	2.48638	0.31	0.062	0	8
Slit1	0	2.75198	0.265	0.037	0	8
Cwh43	0	2.10001	0.29	0.065	0	8
Crabp2	0	0.951544	0.326	0.102	0	8
Ano1	0	1.51289	0.303	0.097	0	8
Gli2	0	2.37359	0.253	0.055	0	8
Wnt10a	0	2.83321	0.23	0.033	0	8
Paqr5	0	1.66544	0.256	0.065	0	8
Ngfr	0	3.06693	0.195	0.025	0	8
Orai2	0	3.16734	0.156	0.018	0	8
Trp73	0	2.18421	0.163	0.034	0	8
Grik3	0	2.70395	0.122	0.019	0	8
Ctnnb1	0	1.00333	0.999	0.952	0	8
Ezh2	4.52988158862334e-289	1.20085	0.454	0.203	1.57639879284092e-286	8
Cobll1	3.17404862035097e-281	0.851392	0.729	0.448	1.10456891988214e-278	8
Nts	4.74058668490882e-274	3.10994	0.121	0.024	1.64972416634827e-271	8
Chd7	2.22905499876585e-237	1.01236	0.502	0.258	7.75711139570517e-235	8
Cspg4	4.25193661287369e-162	1.07705	0.332	0.162	1.47967394128004e-159	8
Tdg	3.54961168132896e-160	0.822367	0.48	0.272	1.23526486510248e-157	8
Wfdc2	2.60206345309465e-142	1.44931	0.111	0.031	9.05518081676938e-140	8
Bhlhe40	2.17807671595247e-93	0.65742	0.595	0.435	7.57970697151459e-91	8
Tnfrsf19	4.75734500226898e-86	0.738859	0.326	0.192	1.65555606078961e-83	8
Hmgb3	8.62313904903234e-69	0.434253	0.614	0.471	3.00085238906326e-66	8
Wif1	1.6828600015479e-63	0.387955	0.109	0.046	5.85635280538668e-61	8
Fos	6.56571054641365e-58	0.912628	0.123	0.058	2.28486727015195e-55	8
Barx2	1.55876197682308e-57	0.265713	0.517	0.375	5.4244916793443e-55	8
Tet2	4.8262506746693e-54	0.491432	0.384	0.264	1.67953523478491e-51	8
Pdzd2	4.96601981503157e-50	0.359654	0.462	0.33	1.72817489563099e-47	8
Mdga1	5.01358375361913e-40	0.895526	0.116	0.061	1.74472714625946e-37	8
Stard5	2.80515595080155e-39	0.700404	0.19	0.117	9.76194270878939e-37	8
Bcor	9.01388378975911e-29	0.403437	0.285	0.205	3.13683155883617e-26	8
Rnf152	1.06125548367687e-27	0.348026	0.155	0.097	3.69316908319551e-25	8
Fzd10	1.26054774951693e-17	0.337844	0.107	0.069	4.38670616831891e-15	8
Thy1	0	2.44492	0.921	0.305	0	9	Fb2
Sema3a	0	4.2396	0.626	0.041	0	9
Adamts2	0	2.73833	0.709	0.146	0	9
Igfbp6	0	1.90389	0.949	0.386	0	9
Col6a1	0	2.11898	0.937	0.389	0	9
Pdgfra	0	1.76724	0.833	0.286	0	9
Dkk3	0	3.00454	0.655	0.119	0	9
Col1a1	0	2.49149	0.992	0.467	0	9
Wif1	0	5.45533	0.54	0.031	0	9
Nkd2	0	4.63599	0.505	0.032	0	9
Fn1	0	1.83768	0.941	0.512	0	9
Crabp1	0	2.74967	0.502	0.077	0	9
Rspo1	0	3.61056	0.437	0.047	0	9
Lgr5	0	5.63936	0.401	0.017	0	9
Cd34	0	1.24448	0.972	0.634	0	9
Dkk2	0	4.98407	0.311	0.014	0	9
Meis2	0	1.4927	0.486	0.203	0	9
Ccn2	0	1.18746	0.486	0.205	0	9
Slit2	0	2.97118	0.319	0.049	0	9
Nrn1	0	2.3866	0.342	0.074	0	9
Plcxd3	0	4.17458	0.285	0.018	0	9
Pcsk5	0	1.63599	0.383	0.124	0	9
Axin2	0	1.57957	0.365	0.121	0	9
Pax3	0	2.05845	0.294	0.076	0	9
Pthlh	0	2.33196	0.251	0.055	0	9
Satb2	0	1.7869	0.269	0.081	0	9
Chodl	0	2.692	0.231	0.045	0	9
Prr16	0	2.46385	0.161	0.03	0	9
Fgfr1	2.62750597741486e-292	0.727941	0.889	0.637	9.14372080140371e-290	9
Dcn	1.57668171127646e-277	0.608527	0.962	0.855	5.48685235524208e-275	9
Wnt16	5.50305623926857e-256	2.49768	0.108	0.02	1.91506357126546e-253	9
Aldh1a2	1.09726477877733e-241	2.50209	0.128	0.029	3.8184814301451e-239	9
Igf1	5.25247453156589e-169	1.05338	0.361	0.179	1.82786113698493e-166	9
Ror1	8.85902771137423e-137	1.1205	0.247	0.111	3.08294164355823e-134	9
Adamtsl1	1.49037504183631e-111	0.951168	0.274	0.139	5.18650514559036e-109	9
Gli3	1.17836313654894e-109	1.27967	0.163	0.066	4.10070371519031e-107	9
Sema3d	1.01914026541634e-94	0.84235	0.185	0.084	3.54660812364886e-92	9
Id2	1.40706843927043e-88	0.669957	0.307	0.173	4.8965981686611e-86	9
Dpy19l1	1.23281513038537e-78	0.727715	0.329	0.199	4.29019665374107e-76	9
Kctd12	1.33179975105788e-56	0.356517	0.448	0.315	4.63466313368142e-54	9
Gli2	1.41956875485801e-34	0.733606	0.111	0.06	4.94009926690587e-32	9
Stard5	2.12357776676193e-09	0.290938	0.153	0.119	7.39005062833153e-07	9
Acta2	0	4.84445	0.971	0.182	0	10	En = MC2
Pln	0	6.27487	0.781	0.033	0	10
Gucy1a1	0	3.32313	0.749	0.108	0	10
Cldn5	0	4.01918	0.579	0.05	0	10
Sncg	0	2.52192	0.588	0.117	0	10
Igf2	0	2.31277	0.754	0.301	0	10
Sox17	0	3.10884	0.501	0.096	0	10
Pecam1	0	1.85875	0.745	0.34	0	10
Carmn	0	3.1573	0.542	0.142	0	10
Ano1	0	2.76032	0.429	0.093	0	10
Cspg4	0	2.0752	0.483	0.157	0	10
Parm1	0	1.18263	0.611	0.293	0	10
Cd93	0	1.3377	0.518	0.201	0	10
Rnf152	0	2.11879	0.393	0.089	0	10
Pip5k1b	0	4.11853	0.323	0.022	0	10
Mecom	0	2.21223	0.403	0.108	0	10
Igfbp4	0	0.72997	0.902	0.621	0	10
Acvrl1	0	1.50464	0.485	0.222	0	10
Fgd5	0	1.46967	0.436	0.179	0	10
Rasgrf2	0	1.80183	0.365	0.114	0	10
Cdh6	0	4.62765	0.258	0.011	0	10
Ror1	0	1.83406	0.319	0.109	0	10
Fn1	2.59680975485265e-296	0.644694	0.839	0.516	9.03689794688722e-294	10
Cobll1	2.91517121390567e-285	1.01018	0.71	0.449	1.01447958243917e-282	10
Nr2f2	6.431289518374e-144	0.456302	0.602	0.371	2.23808875239415e-141	10
Sntb1	9.97642413214512e-144	1.32391	0.22	0.09	3.4717955979865e-141	10
Ccn2	2.93385877520894e-125	0.680602	0.384	0.209	1.02098285377271e-122	10
Ly6a	9.35411909249248e-113	0.587639	0.795	0.686	3.25523344418738e-110	10
Epha4	4.04209933158392e-102	0.827482	0.211	0.096	1.4066505673912e-99	10
Plekha2	4.16878647008349e-52	0.552249	0.374	0.258	1.45073769158906e-49	10
Npnt	2.14863519977938e-46	0.986293	0.132	0.069	7.47725049523225e-44	10
Arhgap6	6.19314795087646e-45	0.855866	0.178	0.103	2.15521548690501e-42	10
Tet1	2.90967796353253e-42	0.99282	0.118	0.06	1.01256793130932e-39	10
Pthlh	7.62902332138929e-39	0.886226	0.115	0.06	2.65490011584347e-36	10
Pcsk5	3.05225242420045e-38	0.598809	0.208	0.13	1.06218384362176e-35	10
Rgs5	2.6638514878766e-27	0.659706	0.526	0.496	9.27020317781057e-25	10
Id2	3.68521479515583e-13	0.391305	0.224	0.177	1.28245474871423e-10	10
Satb2	7.36216329235227e-05	0.321685	0.106	0.087	0.0256203	10
Igfbp6	0	3.1504	0.964	0.391	0	11	Fb3
Nr2f2	0	2.82432	0.93	0.364	0	11
Gli1	0	3.84156	0.505	0.049	0	11
Col1a1	0	1.14615	0.908	0.474	0	11
Adamts2	0	2.18752	0.581	0.155	0	11
Penk	0	2.27865	0.488	0.126	0	11
Sema3d	0	2.65827	0.439	0.078	0	11
Igfbp4	0	0.949172	0.918	0.622	0	11
Pthlh	0	2.71796	0.309	0.055	0	11
Gfra2	0	2.11499	0.289	0.061	0	11
Spp1	0	2.2211	0.233	0.027	0	11
Fmod	0	4.31416	0.198	0.014	0	11
Dcn	0	1.48783	1	0.855	0	11
Col6a1	1.39566240590546e-297	0.930292	0.756	0.399	4.856905172551e-295	11
Ccl11	2.30279232510048e-267	1.08447	0.727	0.409	8.01371729134966e-265	11
Ror1	2.57161255577544e-242	1.61283	0.318	0.11	8.94921169409852e-240	11
Thsd7a	4.39805609991509e-231	1.74072	0.227	0.064	1.53052352277045e-228	11
Fn1	6.83832900449823e-219	0.525345	0.85	0.518	2.37973849356538e-216	11
Gjc3	3.9194472166706e-208	0.872014	0.225	0.065	1.36396763140137e-205	11
Gli2	4.94741722189397e-175	1.76712	0.193	0.059	1.7217011932191e-172	11
Vat1l	8.06816887070556e-168	1.0288	0.12	0.027	2.80772276700553e-165	11
Cspg4	4.9073262937308e-141	1.25196	0.347	0.163	1.70774955021832e-138	11
Sema6a	3.59802252685512e-93	0.725291	0.419	0.242	1.25211183934558e-90	11
Nrp2	7.81660456590224e-90	0.590292	0.38	0.21	2.72017838893398e-87	11
Cyp1b1	6.1251063364187e-87	1.25278	0.163	0.064	2.13153700507371e-84	11
Hic1	1.58828681421315e-74	1.17756	0.181	0.081	5.52723811346178e-72	11
Pdgfra	8.39331165398092e-63	0.692518	0.45	0.301	2.92087245558536e-60	11
Igf1	1.18142486920723e-48	0.627669	0.297	0.183	4.11135854484116e-46	11
Arhgef28	5.39864161781673e-39	0.465793	0.255	0.157	1.87872728300022e-36	11
Ahr	2.56705839327364e-37	0.644726	0.257	0.164	8.93336320859226e-35	11
Nrn1	1.98750367706463e-36	0.591827	0.152	0.082	6.9165127961849e-34	11
Pcsk5	3.75339138373116e-28	0.516865	0.207	0.131	1.30618020153844e-25	11
Gli3	1.31074757906067e-23	0.772908	0.119	0.068	4.56140157513115e-21	11
Stard5	7.1773335253573e-19	0.583678	0.175	0.118	2.49771206682434e-16	11
Meis2	1.52539221054969e-12	0.268639	0.272	0.212	5.30836489271292e-10	11
Acta2	6.62076923711962e-11	0.339328	0.254	0.207	2.30402769451763e-08	11
Ccn2	2.67608822026049e-06	0.715814	0.245	0.214	0.000931279	11
Emcn	0	3.48794	0.958	0.195	0	12	En + MC3
Adgrl4	0	2.36798	0.92	0.257	0	12
Cd93	0	2.69159	0.845	0.195	0	12
Pecam1	0	2.62018	0.983	0.338	0	12
Rasgrf2	0	2.82821	0.663	0.108	0	12
Kdr	0	1.94643	0.787	0.239	0	12
Fgd5	0	2.27712	0.697	0.174	0	12
Acvrl1	0	2.07773	0.719	0.218	0	12
Nr2f2	0	1.57873	0.826	0.367	0	12
Nrp2	0	1.65574	0.656	0.203	0	12
Slfn5	0	1.92528	0.636	0.2	0	12
Sema6a	0	1.5902	0.67	0.236	0	12
Rgs5	0	1.23626	0.897	0.487	0	12
Acta2	0	1.2133	0.591	0.198	0	12
Gucy1a1	0	1.89456	0.474	0.12	0	12
Ebf3	0	2.16784	0.474	0.121	0	12
Mecom	0	2.09739	0.457	0.109	0	12
Cd34	0	1.035	0.974	0.638	0	12
Ahr	0	1.74422	0.482	0.158	0	12
Epha4	0	1.97037	0.396	0.092	0	12
Sncg	0	1.56234	0.427	0.126	0	12
Sox17	0	1.88789	0.394	0.102	0	12
Thsd7a	0	2.33512	0.32	0.062	0	12
Tmem255a	0	3.49576	0.127	0.013	0	12
Tacr1	0	4.92484	0.108	0.004	0	12
Zfp366	1.12465821488157e-298	1.87969	0.262	0.069	3.91381058778787e-296	12
Ly6a	1.0186084767482e-295	1.05113	0.856	0.685	3.54475749908375e-293	12
Cpne8	9.96037209733019e-233	1.34982	0.442	0.19	3.46620948987091e-230	12
Cdh13	5.34345468327694e-172	0.771371	0.848	0.605	1.85952222978038e-169	12
Cyp1b1	5.3222775219961e-150	1.84242	0.193	0.064	1.85215257765464e-147	12
Kctd12	2.33442093135454e-149	0.724792	0.558	0.313	8.12378484111379e-147	12
Pthlh	6.60007906219591e-143	1.722	0.181	0.059	2.29682751364418e-140	12
Tox	1.20967474582432e-124	1.95992	0.107	0.027	4.20966811546864e-122	12
Tanc1	3.2079804798056e-117	0.858575	0.441	0.241	1.11637720697235e-114	12
Igfbp4	9.50346268458934e-114	0.401104	0.844	0.625	3.30720501423709e-111	12
Sema3f	1.1041274865349e-108	0.668471	0.467	0.258	3.84236365314144e-106	12
Wif1	3.42672402672924e-95	1.45889	0.135	0.046	1.19249996130178e-92	12
Igfbp6	2.28903281611684e-90	0.814207	0.582	0.401	7.96583420008661e-88	12
Dpy19l1	3.08820184479118e-71	0.812353	0.342	0.2	1.07469424198733e-68	12
Ccn2	7.19988406980366e-67	0.58252	0.357	0.211	2.50555965629167e-64	12
Arhgap25	9.04372657374594e-53	0.89236	0.163	0.078	3.14721684766359e-50	12
Hpcal1	1.62188102180639e-48	0.659469	0.344	0.222	5.64414595588623e-46	12
Adamts2	3.21621600399437e-12	0.304291	0.219	0.164	1.11924316939004e-09	12
Arhgap6	2.04790936075885e-07	0.349845	0.137	0.105	7.12672457544079e-05	12
Acsbg1	0	4.70845	0.971	0.11	0	13	Ep4
Gjb2	0	3.82027	0.916	0.092	0	13
Plcxd2	0	8.20542	0.819	0.018	0	13
Pax9	0	2.73554	0.876	0.178	0	13
Clmn	0	3.93376	0.792	0.103	0	13
Ephb3	0	3.4801	0.858	0.182	0	13
Wnt4	0	2.43618	0.912	0.249	0	13
2010300C02Rik	0	2.99275	0.724	0.116	0	13
Cd68	0	3.16596	0.663	0.093	0	13
Barx2	0	2.36804	0.926	0.366	0	13
Rnf152	0	3.62971	0.57	0.087	0	13
Prph	0	3.93863	0.997	0.534	0	13
Erbb3	0	2.05414	0.756	0.304	0	13
Gng12	0	1.63262	0.867	0.44	0	13
Crabp2	0	1.58294	0.505	0.1	0	13
Ahr	0	2.19728	0.537	0.157	0	13
Cd24a	0	1.64491	0.983	0.671	0	13
Epcam	0	2.13741	0.389	0.096	0	13
Epha4	0	3.35694	0.35	0.094	0	13
Btbd11	0	1.77672	0.339	0.09	0	13
Arc	0	3.25443	0.149	0.018	0	13
Pdzd2	1.16866024740549e-264	1.21868	0.626	0.328	4.06693766097112e-262	13
Sema3e	1.8028596939078e-242	2.86195	0.121	0.021	6.27395173479914e-240	13
Cbx4	2.17387485001153e-224	1.41689	0.413	0.171	7.56508447804011e-222	13
Chd7	1.03074300906744e-218	1.11199	0.541	0.26	3.58698567155467e-216	13
Msx2	2.74318666522369e-218	2.22279	0.2	0.053	9.54628959497843e-216	13
Cobll1	2.89571143065856e-174	0.791129	0.722	0.451	1.00770757786918e-171	13
Plekha2	2.28502119860718e-139	0.950354	0.478	0.257	7.951873771153e-137	13
Neto2	1.45643881168599e-126	1.31897	0.191	0.066	5.06840706466724e-124	13
Foxp2	6.74272577073062e-43	0.600635	0.281	0.172	2.34646856821425e-40	13
Sox21	2.70145004318678e-37	0.873156	0.103	0.047	9.40104615029001e-35	13
Arhgap12	6.4851281371265e-20	0.265102	0.444	0.345	2.25682459172002e-17	13
Fos	1.47228968336455e-19	0.713202	0.103	0.059	5.12356809810862e-17	13
Arhgef28	4.54893133428142e-13	1.546	0.206	0.159	1.58302810432993e-10	13
2010300C02Rik	0	4.07183	0.937	0.112	0	14	Ep5
Pax9	0	2.61134	0.957	0.177	0	14
Msx2	0	4.72362	0.812	0.038	0	14
Bmp7	0	4.07969	0.826	0.087	0	14
Wnt4	0	2.135	0.909	0.25	0	14
Runx2	0	5.83862	0.608	0.032	0	14
Lef1	0	5.18934	0.601	0.031	0	14
Acsbg1	0	2.04072	0.663	0.119	0	14
Erbb3	0	1.71596	0.834	0.302	0	14
Cd44	0	1.97596	0.775	0.249	0	14
Fgfr2	0	2.16188	0.638	0.117	0	14
Ephb3	0	1.96229	0.702	0.187	0	14
Gjb2	0	2.88875	0.612	0.1	0	14
Sipa1l3	0	2.31589	0.649	0.145	0	14
Tet3	0	1.8395	0.892	0.389	0	14
Cwh43	0	3.37254	0.564	0.062	0	14
Epha4	0	2.8599	0.586	0.089	0	14
Lgr6	0	4.80676	0.52	0.034	0	14
Slit1	0	4.36282	0.514	0.033	0	14
Bcl11b	0	2.19364	0.579	0.111	0	14
Nxph3	0	3.58809	0.5	0.05	0	14
Tfap2c	0	2.56627	0.507	0.079	0	14
Gng12	0	1.48084	0.866	0.441	0	14
Sntb1	0	2.79795	0.506	0.085	0	14
Prph	0	1.88168	0.953	0.536	0	14
Sema6a	0	1.63339	0.651	0.237	0	14
Sema3f	0	1.43417	0.663	0.254	0	14
Foxp2	0	1.82233	0.574	0.165	0	14
Hes1	0	1.36971	0.825	0.417	0	14
Sox2	0	1.4235	0.528	0.145	0	14
Tnfrsf19	0	1.70767	0.563	0.188	0	14
Id2	0	1.6157	0.523	0.17	0	14
Axin2	0	2.45043	0.45	0.122	0	14
Crabp2	0	0.939436	0.399	0.103	0	14
Epcam	0	1.67742	0.386	0.096	0	14
Btbd11	0	1.8851	0.372	0.09	0	14
Neto2	0	2.38474	0.328	0.063	0	14
Paqr5	0	1.82992	0.291	0.067	0	14
Rims3	0	5.05475	0.189	0.007	0	14
Ctnnb1	0	0.831746	1	0.952	0	14
Tanc1	1.15480515854268e-303	1.31932	0.568	0.238	4.01872195172852e-301	14
Cbx4	1.11557182107373e-302	1.53862	0.461	0.17	3.88218993733657e-300	14
Cd24a	1.29174653059896e-298	1.25023	0.904	0.674	4.49527792648439e-296	14
Ezh2	6.94707995433986e-284	1.36031	0.509	0.205	2.41758382411027e-281	14
Nrp2	1.82557967931335e-205	1.68685	0.448	0.209	6.35301728401046e-203	14
Wfdc2	7.31607800663954e-186	1.91921	0.142	0.032	2.54599514631056e-183	14
Ngfr	7.08675166986192e-185	2.21775	0.134	0.029	2.46618958111195e-182	14
Adamtsl1	2.1276734956024e-166	1.19815	0.342	0.139	7.40430376469634e-164	14
Tdg	4.31197500573676e-163	0.953977	0.527	0.273	1.50056730199639e-160	14
Sox21	3.9028816594438e-139	1.62368	0.158	0.046	1.35820281748644e-136	14
Ahr	7.74744848994566e-130	1.26578	0.347	0.162	2.69611207450109e-127	14
Wif1	5.8659818943364e-123	0.808512	0.153	0.046	2.04136169922907e-120	14
Mki67	1.17050453286624e-121	1.41779	0.151	0.046	4.07335577437452e-119	14
Bhlhe22	4.43133254359888e-94	1.65188	0.105	0.03	1.54210372517241e-91	14
Fzd10	2.97724921556381e-92	1.16289	0.178	0.068	1.03608272701621e-89	14
Cobll1	8.00338287902458e-77	0.518844	0.654	0.453	2.78517724190056e-74	14
Plekha2	1.43228837361086e-74	0.836567	0.418	0.258	4.98436354016579e-72	14
Chd7	2.33792206803067e-74	0.683196	0.436	0.263	8.13596879674674e-72	14
Arhgef28	9.09463852351488e-67	0.588414	0.294	0.157	3.16493420618318e-64	14
Clmn	2.0512740813884e-64	0.783182	0.234	0.117	7.13843380323164e-62	14
Wnt10a	1.77620496916326e-51	1.17662	0.1	0.038	6.18119329268816e-49	14
Ano1	1.76543033556649e-40	0.525026	0.19	0.102	6.14369756777139e-38	14
Dkk3	2.6306474323598e-40	0.48631	0.235	0.135	9.15465306461211e-38	14
Gli2	1.19865304848586e-37	0.918995	0.126	0.061	4.1713126087308e-35	14
Fos	7.71056215861991e-36	0.965103	0.121	0.059	2.68327563119973e-33	14
Hpcal1	2.12105828194895e-31	0.452367	0.329	0.223	7.38128282118235e-29	14
Stard5	1.01053856133588e-26	0.619572	0.191	0.118	3.51667419344887e-24	14
Sema3d	2.74386015280756e-26	0.461324	0.15	0.086	9.54863333177032e-24	14
Tet2	3.50481418905838e-21	0.26347	0.364	0.266	1.21967533779232e-18	14
Cpne8	1.67093159176313e-08	0.263147	0.244	0.195	5.81484193933571e-06	14
Cldn5	0	5.03572	0.893	0.054	0	15	LyE
Prox1	0	6.18332	0.848	0.023	0	15
Sema3d	0	3.96739	0.766	0.075	0	15
Thy1	0	2.94596	0.975	0.316	0	15
Sema6a	0	2.77628	0.848	0.237	0	15
Sema3a	0	4.18512	0.647	0.052	0	15
Kctd12	0	2.37906	0.885	0.31	0	15
Pecam1	0	1.53745	0.905	0.344	0	15
Kdr	0	2.04398	0.8	0.243	0	15
Nr2f2	0	2.16972	0.926	0.369	0	15
Gucy1a1	0	2.25973	0.627	0.12	0	15
Emcn	0	1.89727	0.695	0.206	0	15
Thsd7a	0	3.3129	0.511	0.061	0	15
Fgd5	0	1.74545	0.579	0.181	0	15
Nrp2	0	1.47567	0.576	0.208	0	15
Nts	0	4.14243	0.381	0.021	0	15
Pglyrp1	0	5.12683	0.226	0.007	0	15
Zfpm2	0	3.5505	0.116	0.01	0	15
Sema3f	7.24360339053815e-286	1.41026	0.636	0.257	2.52077397990728e-283	15
Rasgrf2	2.17594627247766e-236	1.62972	0.381	0.118	7.57229302822227e-234	15
Igfbp5	1.24806283597828e-220	0.806484	0.989	0.828	4.34325866920443e-218	15
Foxp2	1.91332915885146e-173	1.43253	0.424	0.17	6.65838547280309e-171	15
Adamtsl1	3.48266300657523e-156	1.44637	0.366	0.14	1.21196672628818e-153	15
Meis2	1.7366066465071e-129	1.05347	0.454	0.209	6.04339112984471e-127	15
Cpne8	3.21478441187316e-82	0.971178	0.379	0.193	1.11874497533186e-79	15
Slfn5	6.16250298443077e-80	0.923121	0.397	0.208	2.14455103858191e-77	15
Igfbp4	2.18891521002362e-78	0.480703	0.828	0.627	7.61742493088221e-76	15
Fn1	1.3451564031602e-74	0.265142	0.799	0.522	4.6811442829975e-72	15
Acvrl1	7.11473551294311e-66	0.770898	0.406	0.227	2.4759279585042e-63	15
Tle1	3.55475654168995e-64	0.622932	0.619	0.427	1.2370552765081e-61	15
Dpy19l1	2.31631921761488e-43	0.756166	0.336	0.201	8.06079087729979e-41	15
Dkk3	2.60514449250732e-41	0.478506	0.256	0.136	9.06590283392548e-39	15
Tanc1	4.67405290632184e-40	0.641789	0.383	0.244	1.6265704114e-37	15
Hic1	1.4205512936085e-35	0.951244	0.167	0.082	4.94351850175758e-33	15
Tet1	6.8473495818706e-32	1.0481	0.13	0.061	2.38287765449097e-29	15
Igf2	6.72895532720637e-23	0.42797	0.421	0.315	2.34167645386782e-20	15
Ahr	2.43107141244599e-22	0.493933	0.256	0.165	8.46012851531205e-20	15
Arhgap25	6.48285294739629e-20	0.674917	0.141	0.079	2.25603282569391e-17	15
Arhgap6	1.10155427042921e-18	0.653809	0.171	0.104	3.83340886109365e-16	15
Pthlh	1.05867829544343e-15	0.849295	0.108	0.061	3.68420046814315e-13	15
Myl4	0	5.2901	0.833	0.08	0	16	16
Npnt	0	4.04047	0.693	0.061	0	16
Ccn2	0	3.53375	0.823	0.206	0	16
Tnfrsf19	0	2.3142	0.69	0.19	0	16
Fhod3	0	1.52764	0.833	0.345	0	16
Pvalb	0	1.86348	0.83	0.352	0	16
Parm1	0	1.57293	0.739	0.297	0	16
Fgf9	0	3.40605	0.303	0.035	0	16
Shisa2	1.46259204191325e-287	1.15018	0.831	0.372	5.08982030585812e-285	16
Cdh13	6.7322148879286e-269	1.06898	0.944	0.606	2.34281078099915e-266	16
Wfs1	5.90122410476399e-241	0.994333	0.924	0.512	2.05362598845787e-238	16
Igfbp5	4.92253855200818e-234	0.952867	0.988	0.828	1.71304341609885e-231	16
Trpc4	4.8126746333824e-214	3.25167	0.103	0.011	1.67481077241707e-211	16
Nog	1.41025218524383e-213	1.82914	0.378	0.117	4.90767760464851e-211	16
Nrep	1.99989227027309e-193	1.03198	0.85	0.517	6.95962510055034e-191	16
Axin2	1.76905174269913e-184	1.54706	0.381	0.126	6.15630006459299e-182	16
Pde7b	1.41018518312228e-172	0.991177	0.807	0.471	4.90744443726555e-170	16
Eya4	2.00986772362247e-166	1.31593	0.495	0.205	6.99433967820618e-164	16
Eya1	9.72819824309928e-163	1.32514	0.479	0.196	3.38541298859855e-160	16
Cspg4	9.07482983310255e-148	1.32235	0.419	0.164	3.15804078191969e-145	16
Cux2	2.91857957763981e-138	1.88922	0.205	0.054	1.01566569301865e-135	16
Gadd45a	2.98063585392746e-109	0.659936	0.765	0.464	1.03726127716676e-106	16
Tet2	1.03503563557065e-107	1.07848	0.509	0.265	3.60192401178588e-105	16
Pdzd2	9.73893427449044e-81	0.945763	0.547	0.332	3.38914912752267e-78	16
Fign	6.08309881658924e-69	1.56518	0.14	0.044	2.11691838817306e-66	16
Hmgb3	2.83133135528807e-60	0.574406	0.689	0.473	9.85303311640249e-58	16
Fgfr1	9.84833592875388e-53	0.423194	0.85	0.643	3.42722090320635e-50	16
Rmst	1.58924172256304e-31	0.906958	0.167	0.082	5.53056119451937e-29	16
Pdzrn3	6.79328014549358e-28	0.26913	0.657	0.478	2.36406149063177e-25	16
Fos	4.53315847446219e-27	1.01652	0.127	0.059	1.57753914911284e-24	16
Tdg	9.13336886408341e-27	0.523884	0.406	0.277	3.17841236470103e-24	16
Bcor	1.06966035538482e-24	0.585704	0.317	0.206	3.72241803673916e-22	16
Fzd10	1.94757143208284e-22	0.760357	0.135	0.069	6.77754858364828e-20	16
Hat1	7.82989235816974e-22	0.35194	0.465	0.335	2.72480254064307e-19	16
Deptor	3.96631265352991e-20	0.276405	0.474	0.34	1.38027680342841e-17	16
Tle4	5.04982401570957e-12	0.284852	0.373	0.285	1.75733875746693e-09	16
Arhgap12	2.86844294515666e-09	0.271882	0.424	0.347	9.98218144914518e-07	16
Zfp536	7.18323748453725e-08	0.303922	0.104	0.067	2.49976664461896e-05	16
Dcn	4.06364525462568e-28	0.34566	0.999	0.857	1.41414854860974e-25	17	17
Prph	4.8562149008759e-28	0.464419	0.749	0.543	1.68996278550481e-25	17
Cd24a	2.1268102976291e-16	0.315771	0.89	0.677	7.40129983574928e-14	17
Chodl	0	5.14634	0.825	0.045	0	18	MuSc
Prox1	0	4.41546	0.652	0.031	0	18
Adamtsl1	0	2.42899	0.583	0.139	0	18
Pax7	0	6.97218	0.441	0.005	0	18
Garnl3	0	3.50916	0.293	0.032	0	18
Tcf21	8.17503356397047e-306	4.37497	0.102	0.006	2.84491168026173e-303	18
Ror1	8.56915336362521e-288	2.50143	0.475	0.112	2.98206537054157e-285	18
Fgfr1	8.2194769346102e-274	1.42696	0.952	0.643	2.86037797324435e-271	18
Sema6a	1.00575129967599e-204	1.76632	0.641	0.243	3.50001452287245e-202	18
Acta2	2.0906008079771e-154	0.552976	0.564	0.205	7.27529081176031e-152	18
Tmem255a	7.29813166017544e-139	3.06964	0.118	0.015	2.53974981774105e-136	18
Igf2	1.17195773540383e-138	1.46619	0.653	0.313	4.07841291920533e-136	18
Zfp536	1.33659617242609e-116	1.79094	0.255	0.066	4.65135468004279e-114	18
Cabp7	1.42319600095136e-100	2.13136	0.191	0.046	4.95272208331073e-98	18
Nrep	1.88648990545273e-94	0.930402	0.804	0.519	6.5649848709755e-92	18
Chd7	5.68749940129732e-91	1.29303	0.534	0.264	1.97924979165147e-88	18
Pde7b	6.67145884417173e-91	0.883466	0.778	0.473	2.32166767777176e-88	18
Igfbp5	1.26556873129984e-74	0.533511	0.986	0.829	4.40417918492346e-72	18
Gli2	3.23845627510094e-72	1.8277	0.201	0.061	1.12698278373513e-69	18
Col6a1	5.149325816689e-60	0.696778	0.679	0.406	1.79196538420777e-57	18
Clmn	5.70984749178954e-55	1.252	0.282	0.118	1.98702692714276e-52	18
Cdh13	3.20486982138698e-51	0.534669	0.829	0.609	1.11529469784267e-48	18
Wfs1	3.34366068750692e-49	0.464962	0.789	0.516	1.16359391925241e-46	18
Eya4	4.46982577558492e-39	0.906036	0.379	0.208	1.55549936990355e-36	18
Gadd45a	1.58308743952836e-31	0.385075	0.669	0.466	5.50914428955868e-29	18
Eya1	1.28632048192364e-30	0.722509	0.352	0.199	4.47639527709427e-28	18
Cd34	2.11210484483164e-29	0.279245	0.869	0.644	7.35012486001409e-27	18
Deptor	4.91765309369517e-29	0.589989	0.513	0.341	1.71134327660592e-26	18
Shisa2	5.04802659304275e-29	0.357914	0.58	0.377	1.75671325437888e-26	18
Gli1	1.47050587812033e-28	1.33592	0.145	0.06	5.11736045585874e-26	18
Fhod3	7.93030975077468e-25	0.449967	0.522	0.35	2.75974779326959e-22	18
Pdzrn3	2.43824001643063e-24	0.34478	0.669	0.479	8.48507525717858e-22	18
Hmgb3	6.67986995515598e-23	0.515152	0.611	0.475	2.32459474439428e-20	18
Ebf3	2.03232434862028e-21	0.911981	0.232	0.129	7.07248873319858e-19	18
Pdzd2	8.48002883634037e-20	0.570337	0.467	0.334	2.95105003504645e-17	18
Cd24a	1.4370351203833e-19	0.364353	0.8	0.678	5.00088221893389e-17	18
Tet1	1.14860028016591e-15	1.02478	0.124	0.062	3.99712897497738e-13	18
Arhgap12	1.27386668343156e-15	0.556991	0.452	0.347	4.43305605834183e-13	18
Pvalb	5.38293971793782e-15	0.352441	0.486	0.358	1.87326302184236e-12	18
Tet2	6.77910253755813e-13	0.514526	0.367	0.267	2.35912768307023e-10	18
Dpy19l1	3.06522676890164e-08	0.47702	0.274	0.203	1.06669891557777e-05	18
Cabp7	0	5.8202	0.905	0.039	0	19	PN2
Nog	0	4.3174	0.928	0.113	0	19
Fzd10	0	4.63586	0.763	0.064	0	19
Shisa2	0	2.79336	0.987	0.373	0	19
Lef1	0	3.33392	0.498	0.04	0	19
Col19a1	0	6.08509	0.374	0.008	0	19
Cd24a	0	2.18436	0.995	0.676	0	19
Igfbp5	0	1.52721	1	0.829	0	19
Hes1	1.48677182359409e-255	1.60671	0.875	0.422	5.17396594610744e-253	19
Gadd45a	3.50398649588482e-203	1.18023	0.909	0.464	1.21938730056792e-200	19
Lgr6	1.54809280565412e-194	2.87169	0.244	0.044	5.38736296367635e-192	19
Cdh13	5.60793760634638e-190	1.05111	0.964	0.608	1.95156228700854e-187	19
Inpp4b	2.94006382999298e-182	1.49222	0.621	0.228	1.02314221283756e-179	19
Nrn1	1.433674483713e-144	1.67122	0.315	0.081	4.98918720332126e-142	19
Lyz2	1.71376849150756e-97	0.48333	0.562	0.253	5.9639143504463e-95	19
Pou3f1	6.33561904140963e-97	1.79261	0.152	0.031	2.20479542641055e-94	19
Pdzrn3	5.32551069028341e-77	0.616456	0.817	0.478	1.85327772021863e-74	19
Rmst	2.73342386764344e-65	1.3869	0.237	0.082	9.51231505939916e-63	19
Cux2	4.51292550339102e-65	1.64164	0.184	0.055	1.57049807518008e-62	19
Igf2	1.07924979880945e-64	1.20412	0.548	0.314	3.7557892998569e-62	19
Deptor	9.6482531885621e-55	0.658729	0.602	0.34	3.35759210961961e-52	19
Eya4	7.58720719594286e-45	0.815321	0.401	0.208	2.64034810418812e-42	19
Tle1	4.11736904119927e-42	0.709616	0.63	0.428	1.43284442633735e-39	19
Npnt	3.61977583586141e-38	1.04616	0.18	0.07	1.25968199087977e-35	19
Bhlhe40	4.49258128467882e-37	0.499872	0.663	0.439	1.56341828706823e-34	19
Pip5k1b	9.52062855845556e-34	1.53486	0.102	0.032	3.31317873834254e-31	19
Axin2	1.41351394538953e-30	0.840679	0.257	0.128	4.91902852995558e-28	19
Fhod3	5.19161893610582e-29	0.332247	0.566	0.35	1.80668338976483e-26	19
Tnfrsf19	3.13634214884344e-24	0.559657	0.336	0.196	1.09144706779752e-21	19
Hmgb3	2.46283263943176e-21	0.367473	0.653	0.475	8.57065758522253e-19	19
Eya1	7.96355117594836e-19	0.408868	0.327	0.199	2.77131580923003e-16	19
Arhgap6	1.69919147862213e-18	0.811536	0.193	0.105	5.91318634560501e-16	19
Sema3f	6.64644551182587e-13	0.294068	0.38	0.262	2.3129630381154e-10	19
Chd7	4.81878175309932e-10	0.34865	0.362	0.266	1.67693605007856e-07	19
Tet2	6.31523610695163e-06	0.25945	0.336	0.268	0.0021977	19
