## Supplementary Table 3 for "Cell-of-origin epigenome underlies SS18::SSX-mediated transformation"

### Sheet: Xenium mouse brain panel
Name	Ensembl ID	Annotation
Acsbg1	ENSMUSG00000032281	Astrocytes
Aqp4	ENSMUSG00000024411	Astrocytes
Cdh20	ENSMUSG00000050840	Astrocytes
Clmn	ENSMUSG00000021097	Astrocytes
Gfap	ENSMUSG00000020932	Astrocytes
Gli3	ENSMUSG00000021318	Astrocytes
Id2	ENSMUSG00000020644	Astrocytes
Mapk4	ENSMUSG00000024558	Astrocytes
Ntsr2	ENSMUSG00000020591	Astrocytes
Pde7b	ENSMUSG00000019990	Astrocytes
Rfx4	ENSMUSG00000020037	Astrocytes
Rorb	ENSMUSG00000036192	Astrocytes
Slc39a12	ENSMUSG00000036949	Astrocytes
Arhgap12	ENSMUSG00000041225	CA1-ProS
Fibcd1	ENSMUSG00000026841	CA1-ProS
Sipa1l3	ENSMUSG00000030583	CA1-ProS
Wfs1	ENSMUSG00000039474	CA1-ProS
2010300C02Rik	ENSMUSG00000026090	CA2
Arhgef28	ENSMUSG00000021662	CA2
Bcl11b	ENSMUSG00000048251	CA2
Bhlhe22	ENSMUSG00000025128	CA2
Cabp7	ENSMUSG00000009075	CA2
Cpne4	ENSMUSG00000032564	CA2
Igfbp4	ENSMUSG00000017493	CA2
Necab2	ENSMUSG00000031837	CA2
Prdm8	ENSMUSG00000035456	CA2
Strip2	ENSMUSG00000039629	CA2
Syndig1	ENSMUSG00000074736	CA2
Cpne6	ENSMUSG00000022212	CA3
Epha4	ENSMUSG00000026235	CA3
Hat1	ENSMUSG00000027018	CA3
Neurod6	ENSMUSG00000037984	CA3
Npy2r	ENSMUSG00000028004	CA3
Nrp2	ENSMUSG00000025969	CA3
Shisa6	ENSMUSG00000053930	CA3
Adamtsl1	ENSMUSG00000066113	CT SUB
Prss35	ENSMUSG00000033491	CT SUB
Rmst	ENSMUSG00000112117	CT SUB
Zfpm2	ENSMUSG00000022306	CT SUB
Cacna2d2	ENSMUSG00000010066	Cajal-Retzius cells
Calb2	ENSMUSG00000003657	Cajal-Retzius cells
Cd24a	ENSMUSG00000047139	Cajal-Retzius cells
Cdh4	ENSMUSG00000000305	Cajal-Retzius cells
Ebf3	ENSMUSG00000010476	Cajal-Retzius cells
Kctd8	ENSMUSG00000037653	Cajal-Retzius cells
Pdzd2	ENSMUSG00000022197	Cajal-Retzius cells
Slc17a6	ENSMUSG00000030500	Cajal-Retzius cells
Tmem163	ENSMUSG00000026347	Cajal-Retzius cells
Trp73	ENSMUSG00000029026	Cajal-Retzius cells
Bdnf	ENSMUSG00000048482	Car3
Cux2	ENSMUSG00000042589	Car3
Mdga1	ENSMUSG00000043557	Car3
Tmem132d	ENSMUSG00000034310	Car3
Cdh9	ENSMUSG00000025370	Dentate gyrus granule cells
Orai2	ENSMUSG00000039747	Dentate gyrus granule cells
Prox1	ENSMUSG00000010175	Dentate gyrus granule cells
Rasl10a	ENSMUSG00000034209	Dentate gyrus granule cells
Tanc1	ENSMUSG00000035168	Dentate gyrus granule cells
Acvrl1	ENSMUSG00000000530	Endothelial cells
Adgrl4	ENSMUSG00000039167	Endothelial cells
Car4	ENSMUSG00000000805	Endothelial cells
Cd93	ENSMUSG00000027435	Endothelial cells
Cldn5	ENSMUSG00000041378	Endothelial cells
Cobll1	ENSMUSG00000034903	Endothelial cells
Emcn	ENSMUSG00000054690	Endothelial cells
Fgd5	ENSMUSG00000034037	Endothelial cells
Fn1	ENSMUSG00000026193	Endothelial cells
Kdr	ENSMUSG00000062960	Endothelial cells
Ly6a	ENSMUSG00000075602	Endothelial cells
Mecom	ENSMUSG00000027684	Endothelial cells
Nostrin	ENSMUSG00000034738	Endothelial cells
Paqr5	ENSMUSG00000032278	Endothelial cells
Pecam1	ENSMUSG00000020717	Endothelial cells
Pglyrp1	ENSMUSG00000030413	Endothelial cells
Slfn5	ENSMUSG00000054404	Endothelial cells
Sox17	ENSMUSG00000025902	Endothelial cells
Zfp366	ENSMUSG00000050919	Endothelial cells
Dpyd	ENSMUSG00000033308	L2 IT ENTl
Nrn1	ENSMUSG00000039114	L2 IT ENTl
Pkib	ENSMUSG00000019876	L2 IT ENTl
Plcxd3	ENSMUSG00000049148	L2 IT ENTl
Sema3a	ENSMUSG00000028883	L2 IT ENTl
Slc17a7	ENSMUSG00000070570	L2 IT ENTl
Adamts2	ENSMUSG00000036545	L2 IT ENTm
Cbln4	ENSMUSG00000067578	L2 IT ENTm
Cdh13	ENSMUSG00000031841	L2 IT ENTm
Gsg1l	ENSMUSG00000046182	L2 IT ENTm
Nwd2	ENSMUSG00000090061	L2 IT ENTm
Rspo2	ENSMUSG00000051920	L2 IT ENTm
Unc13c	ENSMUSG00000062151	L2 IT ENTm
Igfbp6	ENSMUSG00000023046	L2/3 IT CTX
Fign	ENSMUSG00000075324	L2/3 IT ENTl
Cntnap5b	ENSMUSG00000067028	L2/3 IT RHP
Tmem255a	ENSMUSG00000036502	L2/3 IT RHP
Cd44	ENSMUSG00000005087	L3 IT ENT
Hpcal1	ENSMUSG00000071379	L3 IT ENT
Igfbp5	ENSMUSG00000026185	L3 IT ENT
Plch1	ENSMUSG00000036834	L3 IT ENT
Cbln1	ENSMUSG00000031654	L4 RSP-ACA
Nell1	ENSMUSG00000055409	L4 RSP-ACA
Nrep	ENSMUSG00000042834	L4 RSP-ACA
Opn3	ENSMUSG00000026525	L4 RSP-ACA
Parm1	ENSMUSG00000034981	L4 RSP-ACA
Pdzrn3	ENSMUSG00000035357	L4 RSP-ACA
Prph	ENSMUSG00000023484	L4 RSP-ACA
Rspo1	ENSMUSG00000028871	L4 RSP-ACA
Arc	ENSMUSG00000022602	L4/5 IT CTX
Fhod3	ENSMUSG00000034295	L4/5 IT CTX
Gfra2	ENSMUSG00000022103	L4/5 IT CTX
Kcnh5	ENSMUSG00000034402	L4/5 IT CTX
Rims3	ENSMUSG00000032890	L4/5 IT CTX
Deptor	ENSMUSG00000022419	L5 IT CTX
Dkk3	ENSMUSG00000030772	L5 IT CTX
Hs3st2	ENSMUSG00000046321	L5 IT CTX
Fezf2	ENSMUSG00000021743	L5 NP CTX
Myl4	ENSMUSG00000061086	L5 NP CTX
Neto2	ENSMUSG00000036902	L5 NP CTX
Plcxd2	ENSMUSG00000087141	L5 NP CTX
Prr16	ENSMUSG00000073565	L5 NP CTX
Rnf152	ENSMUSG00000047496	L5 NP CTX
Angpt1	ENSMUSG00000022309	L5 PPP
Dpy19l1	ENSMUSG00000043067	L5 PPP
Ndst3	ENSMUSG00000027977	L5 PPP
Nts	ENSMUSG00000019890	L5 PPP
Pou3f1	ENSMUSG00000090125	L5 PPP
Rxfp1	ENSMUSG00000034009	L5 PPP
Syt2	ENSMUSG00000026452	L5 PPP
Vat1l	ENSMUSG00000046844	L5 PPP
Gm19410	ENSMUSG00000109372	L5 PT CTX
Npnt	ENSMUSG00000040998	L5 PT CTX
Foxp2	ENSMUSG00000029563	L6 CT CTX
Gadd45a	ENSMUSG00000036390	L6 CT CTX
Garnl3	ENSMUSG00000038860	L6 CT CTX
Ppp1r1b	ENSMUSG00000061718	L6 CT CTX
Rprm	ENSMUSG00000075334	L6 CT CTX
Trbc2	ENSMUSG00000076498	L6 CT CTX
Galnt14	ENSMUSG00000024064	L6 IT ENTl
Spag16	ENSMUSG00000053153	L6 IT ENTl
Syt17	ENSMUSG00000058420	L6 IT ENTl
Ccn2	ENSMUSG00000019997	L6b CTX
Cplx3	ENSMUSG00000039714	L6b CTX
Gng12	ENSMUSG00000036402	L6b CTX
Sdk2	ENSMUSG00000041592	L6b CTX
Cwh43	ENSMUSG00000029154	L6b/CT ENT
Igsf21	ENSMUSG00000040972	L6b/CT ENT
Sox11	ENSMUSG00000063632	L6b/CT ENT
Dner	ENSMUSG00000036766	Lamp5 interneurons
Gad1	ENSMUSG00000070880	Lamp5 interneurons
Gad2	ENSMUSG00000026787	Lamp5 interneurons
Hapln1	ENSMUSG00000021613	Lamp5 interneurons
Lamp5	ENSMUSG00000027270	Lamp5 interneurons
Pde11a	ENSMUSG00000075270	Lamp5 interneurons
Rasgrf2	ENSMUSG00000021708	Lamp5 interneurons
Cpne8	ENSMUSG00000052560	Meis2
Grik3	ENSMUSG00000001985	Meis2
Htr1f	ENSMUSG00000050783	Meis2
Meis2	ENSMUSG00000027210	Meis2
Myo16	ENSMUSG00000039057	Meis2
Sema3e	ENSMUSG00000063531	Meis2
Slc6a3	ENSMUSG00000021609	Meis2
Syt6	ENSMUSG00000027849	Meis2
Th	ENSMUSG00000000214	Meis2
Arhgap25	ENSMUSG00000030047	Microglia / perivascular macrophages
Cd300c2	ENSMUSG00000044811	Microglia / perivascular macrophages
Cd53	ENSMUSG00000040747	Microglia / perivascular macrophages
Cd68	ENSMUSG00000018774	Microglia / perivascular macrophages
Ikzf1	ENSMUSG00000018654	Microglia / perivascular macrophages
Laptm5	ENSMUSG00000028581	Microglia / perivascular macrophages
Lyz2	ENSMUSG00000069516	Microglia / perivascular macrophages
Siglech	ENSMUSG00000051504	Microglia / perivascular macrophages
Sla	ENSMUSG00000022372	Microglia / perivascular macrophages
Spi1	ENSMUSG00000002111	Microglia / perivascular macrophages
Trem2	ENSMUSG00000023992	Microglia / perivascular macrophages
Pcsk5	ENSMUSG00000024713	NP PPP
Satb2	ENSMUSG00000038331	NP PPP
Tle4	ENSMUSG00000024642	NP PPP
Tox	ENSMUSG00000041272	NP PPP
Cntn6	ENSMUSG00000030092	NP SUB
Nxph3	ENSMUSG00000046719	NP SUB
Sema5b	ENSMUSG00000052133	NP SUB
Stard5	ENSMUSG00000046027	NP SUB
Vwc2l	ENSMUSG00000045648	NP SUB
Gjc3	ENSMUSG00000056966	Oligodendrocytes
Gpr17	ENSMUSG00000052229	Oligodendrocytes
Opalin	ENSMUSG00000050121	Oligodendrocytes
Sema3d	ENSMUSG00000040254	Oligodendrocytes
Sema6a	ENSMUSG00000019647	Oligodendrocytes
Sox10	ENSMUSG00000033006	Oligodendrocytes
Zfp536	ENSMUSG00000043456	Oligodendrocytes
Acta2	ENSMUSG00000035783	Pericytes / smooth muscle cells
Ano1	ENSMUSG00000031075	Pericytes / smooth muscle cells
Arhgap6	ENSMUSG00000031355	Pericytes / smooth muscle cells
Carmn	ENSMUSG00000097324	Pericytes / smooth muscle cells
Cspg4	ENSMUSG00000032911	Pericytes / smooth muscle cells
Fos	ENSMUSG00000021250	Pericytes / smooth muscle cells
Gucy1a1	ENSMUSG00000033910	Pericytes / smooth muscle cells
Inpp4b	ENSMUSG00000037940	Pericytes / smooth muscle cells
Nr2f2	ENSMUSG00000030551	Pericytes / smooth muscle cells
Pip5k1b	ENSMUSG00000024867	Pericytes / smooth muscle cells
Plekha2	ENSMUSG00000031557	Pericytes / smooth muscle cells
Pln	ENSMUSG00000038583	Pericytes / smooth muscle cells
Sncg	ENSMUSG00000023064	Pericytes / smooth muscle cells
Sntb1	ENSMUSG00000060429	Pericytes / smooth muscle cells
Btbd11	ENSMUSG00000020042	Pvalb interneurons
Cntnap4	ENSMUSG00000031772	Pvalb interneurons
Eya4	ENSMUSG00000010461	Pvalb interneurons
Kcnmb2	ENSMUSG00000037610	Pvalb interneurons
Pvalb	ENSMUSG00000005716	Pvalb interneurons
Slit2	ENSMUSG00000031558	Pvalb interneurons
Bhlhe40	ENSMUSG00000030103	SUB-ProS
Cdh6	ENSMUSG00000039385	SUB-ProS
Gm2115	ENSMUSG00000097789	SUB-ProS
Trpc4	ENSMUSG00000027748	SUB-ProS
Col19a1	ENSMUSG00000026141	Sncg interneurons
Kctd12	ENSMUSG00000098557	Sncg interneurons
Necab1	ENSMUSG00000040536	Sncg interneurons
Slc44a5	ENSMUSG00000028360	Sncg interneurons
Chodl	ENSMUSG00000022860	Sst Chodl inteneurons
Chrm2	ENSMUSG00000045613	Sst Chodl inteneurons
Cort	ENSMUSG00000028971	Sst Chodl inteneurons
Ndst4	ENSMUSG00000027971	Sst Chodl inteneurons
Sst	ENSMUSG00000004366	Sst Chodl inteneurons
Tacr1	ENSMUSG00000030043	Sst Chodl inteneurons
Calb1	ENSMUSG00000028222	Sst interneurons
Lypd6	ENSMUSG00000050447	Sst interneurons
Pdyn	ENSMUSG00000027400	Sst interneurons
Rab3b	ENSMUSG00000003411	Sst interneurons
Rbp4	ENSMUSG00000024990	Sst interneurons
Aldh1a2	ENSMUSG00000013584	VLMC
Col1a1	ENSMUSG00000001506	VLMC
Col6a1	ENSMUSG00000001119	VLMC
Cyp1b1	ENSMUSG00000024087	VLMC
Dcn	ENSMUSG00000019929	VLMC
Fmod	ENSMUSG00000041559	VLMC
Gjb2	ENSMUSG00000046352	VLMC
Igf2	ENSMUSG00000048583	VLMC
Pdgfra	ENSMUSG00000029231	VLMC
Ror1	ENSMUSG00000035305	VLMC
Slc13a4	ENSMUSG00000029843	VLMC
Spp1	ENSMUSG00000029304	VLMC
Chat	ENSMUSG00000021919	Vip interneurons
Crh	ENSMUSG00000049796	Vip interneurons
Igf1	ENSMUSG00000020053	Vip interneurons
Penk	ENSMUSG00000045573	Vip interneurons
Pthlh	ENSMUSG00000048776	Vip interneurons
Sorcs3	ENSMUSG00000063434	Vip interneurons
Thsd7a	ENSMUSG00000032625	Vip interneurons
Vip	ENSMUSG00000019772	Vip interneurons

### Sheet: custom add-on - 100 probes
Name
Ahr
Ascl1
Axin2
Barx2
Bcor
Birc5
Bmp7
Cbx4
Ccl8
Ccl11
Cd24a
Chd7
Crabp1
Crabp2
Ctnnb1
Dkk2
Dlk1
En2
Ephb3
Erbb3
Eya1
Ezh2
Fgf8
Fgf9
Fgfr1
Fgfr2
Fzd10
Gbx2
Gli1
Gli2
Glis1
Hes1
Hic1
Hmga2
Hmgb3
Icam5
Lef1
Lgr5
Lgr6
Lhx2
Mki67
Mnx1
Msx2
Mycn
Nell1
Ngfr
Nkd2
Nkx6-2
Nnat
Nog
Olig1
Olig2
Onecut2
Otx2
Pax2
Pax3
Pax7
Pax9
Pou3f2
Pou3f3
Rcor2
Robo3
Ror2
Rspo3
Runx2
Runx3
Sall1
Sall3
Scx
Sema3f
Shh
Shisa2
Shisa8
Slit1
Sox2
Sox21
Sox3
Tdg
Tert
Tet1
Tet2
Tet3
Tfap2c
Tle1
Thy1
Tnfrsf19
Uncx
Wfdc2
Wif1
Wnt10a
Wnt16
Wnt4
Wnt6
Zic1
Zic2
Zic5
Rgs5
Epcam
Muc1
Cd34
